# EstroGene2.0: A multi-omic database of response to estrogens, ER-modulators, and resistance to endocrine therapies in breast cancer

**DOI:** 10.1101/2024.06.28.601163

**Authors:** Zheqi Li, Fangyuan Chen, Li Chen, Jiebin Liu, Danielle Tseng, Fazal Hadi, Soleilmane Omarjee, Kamal Kishore, Joshua Kent, Joanna Kirkpatrick, Clive D’Santos, Mandy Lawson, Jason Gertz, Matthew J. Sikora, Donald P. McDonnell, Jason S. Carroll, Kornelia Polyak, Steffi Oesterreich, Adrian V. Lee

## Abstract

Endocrine therapies targeting the estrogen receptor (ER/*ESR1*) are the cornerstone to treat ER-positive breast cancers patients, but resistance often limits their effectiveness. Understanding the molecular mechanisms is thus key to optimize the existing drugs and to develop new ER-modulators. Notable progress has been made although the fragmented way data is reported has reduced their potential impact. Here, we introduce EstroGene2.0, an expanded database of its precursor 1.0 version. EstroGene2.0 focusses on response and resistance to endocrine therapies in breast cancer models. Incorporating multi-omic profiling of 361 experiments from 212 studies across 28 cell lines, a user-friendly browser offers comprehensive data visualization and metadata mining capabilities (https://estrogeneii.web.app/). Taking advantage of the harmonized data collection, our follow-up meta-analysis revealed substantial diversity in response to different classes of ER-modulators including SERMs, SERDs, SERCA and LDD/PROTAC. Notably, endocrine resistant models exhibit a spectrum of transcriptomic alterations including a contra-directional shift in ER and interferon signaling, which is recapitulated clinically. Furthermore, dissecting multiple *ESR1*-mutant cell models revealed the different clinical relevance of genome-edited versus ectopic overexpression model engineering and identified high-confidence mutant-ER targets, such as *NPY1R.* These examples demonstrate how EstroGene2.0 helps investigate breast cancer’s response to endocrine therapies and explore resistance mechanisms.
