## Supplementary Table1 for "EstroGene2.0: A multi-omic database of response to estrogens, ER-modulators, and resistance to endocrine therapies in breast cancer"

### Sheet: E2 Treament
Data Set ID	Experiment ID	Modality	Cell Line	Replicates	E2 Dose /nM	Treatment Duration / h	GEO Accession#	Institute	PMID	Year	Sequencing Platform
R1	R1	RNA-seq	MCF7	3	10	96, 336	GSE132207	IARC	34403459	2021	Illumina HiSeq 2500
R2	R2	RNA-seq	MCF7	3	0.1	3	GSE144580	Indiana University	33420376	2021	Illumina HiSeq 4000
R3	R3	RNA-seq	MCF7	2	100	3	GSE109570	UT Southwestern Medical Center	31551256	2019	Illumina HiSeq 2000
R4	R4	RNA-seq	MCF7	3	100	2022-03-06	GSE104985	Dana-Farber Cancer Institute	30472020	2018	Illumina HiSeq 2000
R5	R5	RNA-seq	MCF7	2	10	2022-04-24	GSE73663	UIUC	27221711	2016	Illumina HiSeq 2000
R6	R6	RNA-seq	MCF7	2	10	24	GSE56066	University of Missouri	25363786	2014	Illumina HiSeq 2000
R7	R7	RNA-seq	MCF7	7	10	24	GSE51403	University of Chicago IGSB	24319002	2014	Illumina HiSeq 2000
R8	R8	RNA-seq	MCF7	2	10	2	GSE108308	University of Illinois at Chicago	29309722	2018	Illumina NextSeq 500
R9	R9	RNA-seq	MCF7	2	100	0.667	GSE99508	University of Oslo	29123100	2017	Illumina HiSeq 2000
R10	R10	RNA-seq	MCF7	3	10	1, 2, 3, 4, 5, 6, 8, 12, 24	GSE78167	University of North Carolina at Chapel Hill	27539783	2016	Illumina HiSeq 2500
R11	R11	RNA-seq	MCF7	1	10	0.083, 0.167, 0.333, 0.667, 1.333, 2.667, 5.333, 10.667, 21.333	GSE62789	Radbound University	26438844	2015	Illumina HiSeq 2000
R12	R12	RNA-seq	MCF7	4	10	3	GSE67295	University of California at San Diego	28306507	2017	Illumina HiSeq 2000
R13	R13	RNA-seq	MCF7	3	5	16	GSE108883	Université de Montréal	30190545	2019	Illumina NextSeq 500
R14	R14	RNA-seq	MCF7	3	10	8	GSE78286	Imperial College London	27748765	2017	Illumina HiSeq 2500
R15	R15	RNA-seq	MCF7	1	100	2.667	GSE43070	Case Western Reserve University	24141950	2013	Illumina HiSeq 2000
R16	R16	RNA-seq	MCF7	2	10	3	GSE107693	QIMR Berghofer Medical Research Institute	30121621	2019	Illumina NextSeq 500
R17	R17-1	RNA-seq	MCF7	2	1	24	GSE117942	Genentech	31353221	2019	Illumina HiSeq 4000
	R17-2	RNA-seq	T47D	2	1	24	GSE117942	Genentech	31353221	2019	Illumina HiSeq 4000
	R17-3	RNA-seq	HCC1500	2	1	24	GSE117942	Genentech	31353221	2019	Illumina HiSeq 4000
	R17-4	RNA-seq	CAMA1	2	1	24	GSE117942	Genentech	31353221	2019	Illumina HiSeq 4000
	R17-5	RNA-seq	MDAMB330	2	1	24	GSE117942	Genentech	31353221	2019	Illumina HiSeq 4000
	R17-6	RNA-seq	BT474	2	1	24	GSE117942	Genentech	31353221	2019	Illumina HiSeq 4000
	R17-7	RNA-seq	EFM19	2	1	24	GSE117942	Genentech	31353221	2019	Illumina HiSeq 4000
R18	R18-1	RNA-seq	MCF7	2	10	8, 24, 120, 240, 360, 480, 600	GSE148279	University of Utah	33184109	2020	Illumina HiSeq 2500
	R18-2	RNA-seq	T47D	2	10	8, 24, 120, 240, 360, 480, 600	GSE148279	University of Utah	33184109	2020	Illumina HiSeq 2500
R19	R19-1	RNA-seq	MCF7	3	1	24	GSE94493	Dana Farber Cancer Institute	29438694	2018	Illumina NextSeq 500
	R19-2	RNA-seq	T47D	3	1	24	GSE94493	Dana Farber Cancer Institute	29438694	2018	Illumina NextSeq 500
R20	R20-1	RNA-seq	MCF7	4	1	24	GSE89888	University of Pittsburgh	28535794	2017	Illumina HiSeq 2500
	R20-2	RNA-seq	T47D	4	1	24	GSE89888	University of Pittsburgh	28535794	2017	Illumina HiSeq 2500
R21	R21-1	RNA-seq	MCF7	1	10	12	GSE80366	Ben May Department for Cancer Research	27386569	2016	Illumina HiSeq 2500
	R21-2	RNA-seq	T47D	1	10	12	GSE80366	Ben May Department for Cancer Research	27386569	2016	Illumina HiSeq 2500
	R21-3	RNA-seq	ZR751	1	10	12	GSE80366	Ben May Department for Cancer Research	27386569	2016	Illumina HiSeq 2500
R22	R22	RNA-seq	T47D	1	10	6	GSE53463	CRG	25274727	2014	Illumina HiSeq 2000
R23	R23	RNA-seq	T47D	1	10	48	GSE116170	Baylor College of Medicine	30089255	2018	Illumina HiSeq 2500
R24	R24	RNA-seq	T47D	3	10	2022-04-24	GSE108304	University of Illinois Urbana-Champaign	30419347	2019	Illumina HiSeq 4000
R25	R25	RNA-seq	T47D	2	10	8	GSE38234	HudsonAlpha Institute	23019147	2012	Illumina HiSeq 2000
R26	R26_1	RNA-seq	HCC1428	3	0.1	24	GSE171364	University of Colorado Anschutz Medical Campus	33947745	2021	Illumina NovaSeq 6000
R26	R26_2	RNA-seq	MDAMB134	3	0.1	24	GSE171364	University of Colorado Anschutz Medical Campus	33947745	2021	Illumina NovaSeq 6000
R26	R26_3	RNA-seq	MDAMB330	3	0.1	24	GSE171364	University of Colorado Anschutz Medical Campus	33947745	2021	Illumina NovaSeq 6000
M1	M1	Microarray	MCF7	3	10	2022-03-24	GSE26834	Baylor College of Medicine	21541704	2012	[HG-U133A_2] Affymetrix Human Genome U133A 2.0 Array
M2	M2	Microarray	MCF7	2	10	1, 2, 3, 6, 12, 24	GSE21618	RIKEN RCAI	21044952	2011	[HGU133Plus2_Hs_REFSEQ ver.11] Affymetrix Human Genome U133 Plus 2.0 Array
M3	M3	Microarray	MCF7	3	0.001, 0.1, 1	48	GSE85350	Kings College London	28591870	2017	[HTA-2_0] Affymetrix Human Transcriptome Array 2.0
M4	M4	Microarray	MCF7	3	10	4	GSE79761	The University of Chicago	27141101	2016	[HG-U133_Plus_2] Affymetrix Human Genome U133 Plus 2.0 Array
M5	M5	Microarray	MCF7	3	100	6	GSE45643	University of Minnesota	24469035	2015	Illumina HumanHT-12 V4.0 expression beadchip
M6	M6	Microarray	MCF7	3	10	6	GSE46856	Center for Genomic Regulation (CRG)	23770244	2013	Agilent-026652 Whole Human Genome Microarray 4x44K v2
M7	M7	Microarray	MCF7	4	10	2022-06-24	GSE20342	INSERM	20406972	2010	[HuEx-1_0-st] Affymetrix Human Exon 1.0 ST Array
M8	M8	Microarray	MCF7	3	10	12, 24，48	GSE11352	Genome Institute of Singapore	17542648	2007	[HG-U133_Plus_2] Affymetrix Human Genome U133 Plus 2.0 Array
M9	M9	Microarray	MCF7	4	10	4	GSE107924	Institut Pasteur de Montevideo	32113984	2020	Agilent-039494 SurePrint G3 Human GE v2 8x60K Microarray 039381 (Feature Number version)
M10	M10	Microarray	MCF7	4	25	24	GSE8597	Université de Montréal	17986456	2008	[HG-U133_Plus_2] Affymetrix Human Genome U133 Plus 2.0 Array
M11	M11	Microarray	MCF7	6	1	2, 6, 12, 24, 48, 72, 96	GSE29917	Fox Chase Cancer Center	22011582	2011	Agilent-014850 Whole Human Genome Microarray 4x44K G4112F (Feature Number version)
M12	M12	Microarray	MCF7	2	10	8，48	GSE848	University of Illinois	14973112	2004	[HG_U95A] Affymetrix Human Genome U95A Array
M13	M13	Microarray	MCF7	4	10	6	GSE28267	University of Louisville School of Medicine	21955614	2011	miRCURY LNA microRNA Array, v.10.0 - hsa, mmu & rno
M14	M14-1	Microarray	MCF7	1	1000	3	GSE32670	University of Crete	22198466	2012	[HG-U133_Plus_2] Affymetrix Human Genome U133 Plus 2.0 Array
	M14-2	Microarray	T47D	1	1000	3	GSE32670	University of Crete	22198466	2012	[HG-U133_Plus_2] Affymetrix Human Genome U133 Plus 2.0 Array
	M14-3	Microarray	MDAMB231	1	1000	3	GSE32670	University of Crete	22198466	2012	[HG-U133_Plus_2] Affymetrix Human Genome U133 Plus 2.0 Array
	M14-4	Microarray	SKBR3	1	1000	3	GSE32670	University of Crete	22198466	2012	[HG-U133_Plus_2] Affymetrix Human Genome U133 Plus 2.0 Array
M15	M15-1	Microarray	MCF7	2	1	1, 2, 4, 8, 12, 24	GSE3834	Baylor College of Medicine	16606439	2005	[HG-U133A] Affymetrix Human Genome U133A Array/[HG-U133_Plus_2] Affymetrix Human Genome U133 Plus 2.0 Array
	M15-2	Microarray	T47D	2	1	1, 2, 4, 8, 12, 24	GSE3834	Baylor College of Medicine	16606439	2005	[HG-U133A] Affymetrix Human Genome U133A Array/[HG-U133_Plus_2] Affymetrix Human Genome U133 Plus 2.0 Array
	M15-3	Microarray	BT474	2	1	2, 4, 8, 12, 24	GSE3834	Baylor College of Medicine	16606439	2005	[HG-U133A] Affymetrix Human Genome U133A Array/[HG-U133_Plus_2] Affymetrix Human Genome U133 Plus 2.0 Array
M16	M16-1	Microarray	MCF7	3	1	6	GSE74663	University of Cambridge	27236187	2016	Illumina HumanHT-12 V4.0 expression beadchip
	M16-2	Microarray	T47D	3	1	6	GSE74663	University of Cambridge	27236187	2016	Illumina HumanHT-12 V4.0 expression beadchip
	M16-3	Microarray	ZR751	3	1	6	GSE74663	University of Cambridge	27236187	2016	Illumina HumanHT-12 V4.0 expression beadchip
	M16-4	Microarray	SUM52PE	3	1	6	GSE74663	University of Cambridge	27236187	2016	Illumina HumanHT-12 V4.0 expression beadchip
	M16-5	Microarray	BT474	3	1	6	GSE74663	University of Cambridge	27236187	2016	Illumina HumanHT-12 V4.0 expression beadchip
M17	M17-1	Microarray	MCF7	2	10	24	GSE3529	Baylor College of Medicine	15986123	2005	[HG-U133A] Affymetrix Human Genome U133A Array
	M17-2	Microarray	T47D	2	10	24	GSE3529	Baylor College of Medicine	15986123	2005	[HG-U133A] Affymetrix Human Genome U133A Array
	M17-3	Microarray	BT474	2	10	24	GSE3529	Baylor College of Medicine	15986123	2005	[HG-U133A] Affymetrix Human Genome U133A Array
M18	M18	Microarray	T47D	3	10	6	GSE74032	Karolinska Institute	27457520	2016	[HuGene-2_1-st] Affymetrix Human Gene 2.1 ST Array
M19	M19	Microarray	T47D	3	10	16	GSE62243	The University of Adelaide	26498662	2015	Wistar Illumina Human V6 Array
M20	M20	Microarray	ZR751	4	10	16	GSE38132	Basil Hetzel Institute for Translational Health Research, University of Adelaide	23023562	2012	Illumina HumanWG-6 v3.0 expression beadchip
M21	M21	Microarray	ZR751	4	10	16	GSE61368	The University of Adelaide	26498662	2015	Illumina HumanWG-6 v3.0 expression beadchip
M22	M22-1	Microarray	SUM44PE	4	1	2022-03-24	GSE50695	University of Pittsburgh	24425047	2014	[HG-U133A_2] Affymetrix Human Genome U133A 2.0 Array
	M22-2	Microarray	MDAMB134	4	1	2022-03-24	GSE50695	University of Pittsburgh	24425047	2014	[HG-U133A_2] Affymetrix Human Genome U133A 2.0 Array
M23	M23-1	Microarray	MDAMB361	1	2022-01-10	16	GSE127760	Phillips Research	31727690	2020	[HG-U133_Plus_2] Affymetrix Human Genome U133 Plus 2.0 Array
	M23-2	Microarray	CAMA1	1	2022-01-10	16	GSE127760	Phillips Research	31727690	2020	[HG-U133_Plus_2] Affymetrix Human Genome U133 Plus 2.0 Array
	M23-3	Microarray	BT474	1	2022-01-10	16	GSE127760	Phillips Research	31727690	2020	[HG-U133_Plus_2] Affymetrix Human Genome U133 Plus 2.0 Array
	M23-4	Microarray	HCC1428	1	2022-01-10	16	GSE127760	Phillips Research	31727690	2020	[HG-U133_Plus_2] Affymetrix Human Genome U133 Plus 2.0 Array
	M23-5	Microarray	BT20	1	2022-01-10	16	GSE127760	Phillips Research	31727690	2020	[HG-U133_Plus_2] Affymetrix Human Genome U133 Plus 2.0 Array
	M23-6	Microarray	T47D	1	2022-01-10	16	GSE127760	Phillips Research	31727690	2020	[HG-U133_Plus_2] Affymetrix Human Genome U133 Plus 2.0 Array
	M23-7	Microarray	MDAMB415	1	2022-01-10	16	GSE127760	Phillips Research	31727690	2020	[HG-U133_Plus_2] Affymetrix Human Genome U133 Plus 2.0 Array
	M23-8	Microarray	BT483	1	2022-01-10	16	GSE127760	Phillips Research	31727690	2020	[HG-U133_Plus_2] Affymetrix Human Genome U133 Plus 2.0 Array
	M23-9	Microarray	MDAMB134	1	2022-01-10	16	GSE127760	Phillips Research	31727690	2020	[HG-U133_Plus_2] Affymetrix Human Genome U133 Plus 2.0 Array
	M23-10	Microarray	MDAMB157	1	2022-01-10	16	GSE127760	Phillips Research	31727690	2020	[HG-U133_Plus_2] Affymetrix Human Genome U133 Plus 2.0 Array
	M23-11	Microarray	MCF7	1	2022-01-10	16	GSE127760	Phillips Research	31727690	2020	[HG-U133_Plus_2] Affymetrix Human Genome U133 Plus 2.0 Array
	M23-12	Microarray	MDAMB175VII	1	2022-01-10	16	GSE127760	Phillips Research	31727690	2020	[HG-U133_Plus_2] Affymetrix Human Genome U133 Plus 2.0 Array
M24	M24-1	Microarray	T47D	1	1000	3	GSE60882	University of Crete	26115764	2015	[HG-U133_Plus_2] Affymetrix Human Genome U133 Plus 2.0 Array
	M24-2	Microarray	MDAMB231	1	1000	3	GSE60879	University of Crete	26115764	2015	[HG-U133_Plus_2] Affymetrix Human Genome U133 Plus 2.0 Array
M25	M25	Microarray	MCF7	3	10	4	GSE15717	University of Illinois Urbana-Champaign	18617595	2012	[HG-U133A] Affymetrix Human Genome U133A Array
M26	M26	Microarray	MCF7	4	10	6	GSE36683	Karolinska Institute	22902638	2012	[HT_HG-U133_Plus_PM] Affymetrix HT HG-U133+ PM Array Plate
M27	M27	Microarray	MCF7	4	10	4	GSE5840	Indiana University	17178894	2006	[HG-U133_Plus_2] Affymetrix Human Genome U133 Plus 2.0 Array
M28	M28	Microarray	MDAMB231_EROE	6	1	6	GSE9757	University of Rochester	19321454	2009	[HG-U133_Plus_2] Affymetrix Human Genome U133 Plus 2.0 Array
M29	M29	Microarray	MDAMB231_EROE	3	10	48	GSE2251	Unilever	15821115	2005	[HG-U133A] Affymetrix Human Genome U133A Array
C1	C1-1	ER ChIP-seq	MCF7	1	1	0.75	GSE125117	University of Pittsburgh	35078818	2022	Illumina HiSeq 2500
C1	C1-2	ER ChIP-seq	T47D	1	1	0.75	GSE125117	University of Pittsburgh	35078818	2022	Illumina HiSeq 2500
C2	C2	ER ChIP-seq	MCF7	1	10	0.75	GSE78286	Imperial College London	27748765	2017	Illumina HiSeq 2000
C3	C3-1	ER ChIP-seq	MCF7	4	1	0.75	GSE94493	Dana Farber Cancer Institute	29438694	2018	NextSeq 500
C3	C3-2	ER ChIP-seq	MCF7	1	1	0.75	GSE94493	Dana Farber Cancer Institute	29438694	2018	NextSeq 500
C3	C3-3	ER ChIP-seq	T47D	1	1	0.75	GSE94493	Dana Farber Cancer Institute	29438694	2018	NextSeq 500
C4	C4-1	ER ChIP-seq	MCF7	2	100	0.5	GSE72249	NCI / NIH	27062924	2016	Illumina HiSeq 2000
C4	C4-2	ER ChIP-seq	T47D	2	100	0.5	GSE72249	NCI / NIH	27062924	2016	Illumina HiSeq 2000
C4	C4-3	ER ChIP-seq	ZR751	2	100	0.5	GSE72249	NCI / NIH	27062924	2016	Illumina HiSeq 2000
C6	C6-1	ER ChIP-seq	MCF7	3	Full Medium	Full Medium	GSE32222	Cambridge Research Institute, Cancer Research UK	22217937	2012	Illumina Genome Analyzer IIx
C6	C6-2	ER ChIP-seq	T47D	2	Full Medium	Full Medium	GSE32222	Cambridge Research Institute, Cancer Research UK	22217937	2012	Illumina Genome Analyzer IIx
C6	C6-3	ER ChIP-seq	ZR751	2	Full Medium	Full Medium	GSE32222	Cambridge Research Institute, Cancer Research UK	22217937	2012	Illumina Genome Analyzer IIx
C6	C6-4	ER ChIP-seq	BT474	2	Full Medium	Full Medium	GSE32222	Cambridge Research Institute, Cancer Research UK	22217937	2012	Illumina Genome Analyzer IIx
C7	C7	ER ChIP-seq	MCF7	1	100	0.75	GSE25021	European Bioinformatics Institute	20219941	2010	Illumina Genome Analyzer
C8	C8	ER ChIP-seq	MCF7	1	10	6	GSE24166	Cincinnati Children's Hospital Medical Center	21164480	2010	llumina Genome Analyzer II
C10	C10-1	ER ChIP-seq	MCF7	3	Full Medium	Full Medium	GSE68355	Cancer Research UK Cambridge Institute	26153859	2015	Illumina HiSeq 2000
C10	C10-2	ER ChIP-seq	T47D	3	Full Medium	Full Medium	GSE68355	Cancer Research UK Cambridge Institute	26153859	2015	Illumina HiSeq 2000
C11	C11	ER ChIP-seq	MCF7	1	NA	1	GSE60270	UCSD	25303530	2014	Illumina HiSeq 2000
C12	C12	ER ChIP-seq	MCF7	2	NA	0.667	GSE59530	UT Southwestern Medical Center	25752574	2015	Illumina HiSeq 2500
C13	C13-1	ER ChIP-seq	MCF7	1	Full Medium	Full Medium	GSE100074	Institute of Cancer Research	29192207	2017	NextSeq 500
C13	C13-2	ER ChIP-seq	SUM44PE	2	Full Medium	Full Medium	GSE100074	Institute of Cancer Research	29192207	2017	NextSeq 500
C14	C14	ER ChIP-seq	MCF7	3	NA	0.5, 3	GSE108883	Université de Montréal	30190545	2019	NextSeq 500
C15	C15	ER ChIP-seq	MCF7	1	NA	2	GSE119702	University of Tokyo	30418174	2018	Illumina Genome Analyzer
C16	C16	ER ChIP-seq	MCF7	1	10	0.75	GSE73320	Karolinska Institutet	26554417	2015	Illumina Genome Analyzer
C17	C17-1	ER ChIP-seq	MCF7	2	10	1	GSE148279	University of Utah	33184109	2020	Illumina HiSeq 2500
C17	C17-2	ER ChIP-seq	T47D	2	10	1	GSE148279	University of Utah	33184109	2020	Illumina HiSeq 2500
C18	C18	ER ChIP-seq	MCF7	1	10	0.833	GSE107476	CNRS UMR 6290	32113984	2020	Illumina HiSeq 2000
C19	C19	ER ChIP-seq	MCF7	1	100	1	GSE132432	Shanghai Jiaotong University	31588232	2019	Illumina HiSeq X Ten
C20	C20-1	ER ChIP-seq	MCF7	1	100	1	GSE125594	Universality of Texas Health Science Center at San Antonio	31303470	2019	Illumina HiSeq 3000
C20	C20-2	ER ChIP-seq	T47D	1	100	1	GSE125594	Universality of Texas Health Science Center at San Antonio	31303470	2019	Illumina HiSeq 3000
C21	C21	ER ChIP-seq	T47D	1	10	1	GSE129803	University of Utah	32046982	2019	Illumina HiSeq 2500
C22	C22	ER ChIP-seq	MCF7	2	10	0.75	GSE99680	University of Chicago	31110002	2019	NextSeq 500
C23	C23	ER ChIP-seq	MCF7	1	100	0.5	GSE99544	UCSD	30833784	2019	Illumina HiSeq 2500
C24	C24-1	ER ChIP-seq	MCF7	1	10	0.5, 3	GSE109229	CRG	30552103	2019	Illumina HiSeq 2000
C24	C24-2	ER ChIP-seq	T47D	1	10	0.5, 3	GSE109229	CRG	30552103	2019	Illumina HiSeq 2000
C25	C25	ER ChIP-seq	MCF7	2	100	0.75	GSE120756	Northwestern University Feinberg School of Medicine	30417100	2018	NextSeq 500
C26	C26	ER ChIP-seq	MCF7	1	100	0.75	GSE104988	Dana-Farber Cancer Institute	30472020	2018	Illumina HiSeq 2000
C27	C27	ER ChIP-seq	MCF7	1	10	1	GSE102410	Karolinska Institutet	29467493	2018	Illumina Genome Analyzer
C28	C28	ER ChIP-seq	MCF7	1	10	0.75, 1, 1.25,2	GSE99626	University of Chicago	Unpublished	2017	Illumina HiSeq 2500
C29	C29	ER ChIP-seq	T47D	2	10	0.75	GSE80620	University of Chicago	29435103	2018	Illumina HiSeq 2500
C30	C30	ER ChIP-seq	MCF7	1	10	0.083, 0.167, 0.333, 0.667, 1.333, 2.667, 5.333, 10.667, 21.333	GSE94023	Radboud University	Unpublished	2017	Illumina HiSeq 2000
C31	C31	ER ChIP-seq	MCF7	1	NA	LTED	GSE86538	Dana Farber Cancer Institute	28507152	2017	Illumina HiSeq 2000
C32	C32	ER ChIP-seq	MCF7	2	100	1	GSE81510	UCSD	28475868	2017	Illumina HiSeq 2000
C33	C33	ER ChIP-seq	MCF7	1	10	0.75	GSE78284	Imperial College London	27748765	2017	Illumina HiSeq 2000
C34	C34	ER ChIP-seq	MCF7	1	10	0.75	GSE80728	Wisconsin Institute for Discovery	27829357	2016	Illumina HiSeq 2000
C35	C35	ER ChIP-seq	T47D	1	10	0.75	GSE80367	University of Chicago	27386569	2016	Illumina HiSeq 2500
C36	C36	ER ChIP-seq	MCF7	1	NA	0.75	GSE71298	Northwestern University	26364613	2016	Illumina HiScanSQ
C37	C37	ER ChIP-seq	MCF7	1	100	0, 0.033, 0.083, 0.167, 0.667, 2.67	GSE54855	University of Virginia	25051172	2014	Illumina HiSeq 2000
C38	C38	ER ChIP-seq	MCF7	3	10	2	GSE55921	University Medical Center Göttingen	25017071	2014	Illumina HiSeq 2500
C39	C39	ER ChIP-seq	MDAMB134	1	1	0.75	GSE51022	University of Pittsburgh	24425047	2014	Illumina HiSeq 2501
C40	C40	ER ChIP-seq	MCF7	3	1	0.75	GSE48930	Cambridge Research Institute	27236187	2016	Illumina Genome Analyzer
C41	C41	ER ChIP-seq	MCF7	1	10	1	GSE34759	University of Eastern Finland	23142699	2013	AB SOLiD System 3.0
C42	C42-1	ER ChIP-seq	MCF7	1	10	0.75	GSE23893	GIS	21179027	2010	Illumina Genome Analyzer II
C42	C42-2	ER ChIP-seq	T47D	1	10	0.75	GSE23893	GIS	21179027	2010	Illumina Genome Analyzer II
C43	C43-1	ER ChIP-seq	MCF7	2	Full Medium	Full Medium	GSE25710	European Bioinformatics Institute	21151129	2010	Illumina Genome Analyzer II
C43	C43-2	ER ChIP-seq	T47D	2	Full Medium	Full Medium	GSE25710	European Bioinformatics Institute	21151129	2010	Illumina Genome Analyzer II
C43	C43-3	ER ChIP-seq	ZR751	2	Full Medium	Full Medium	GSE25710	European Bioinformatics Institute	21151129	2010	Illumina Genome Analyzer II
C44	C44	ER ChIP-seq	MCF7	1	10	0.75	GSE19013	Northwestern University	20056654	2010	Illumina Genome Analyzer
C45	C45	ER ChIP-seq	MCF7	2	10	0.75	GSE25684	European Bioinformatics Institute	20348243	2010	Illumina/Solexa Genome Analyzer
C46	C46	ER ChIP-seq	MDAMB231	2	10	0, 1, 2, 4, 8, 24	GSE22610	UCSD	20547749	2010	Illumina Genome Analyzer
C47	C47	ER ChIP-seq	MCF7	2	Full Medium	Full Medium	GSE114737	Netherlands Cancer Institute	30620009	2019	Illumina HiSeq 2500
C51	C51	ER ChIP-seq	T47D	1	Full Medium	Full Medium	GSE107176	University of Miami	30139998	2018	NextSeq 500
C52	C52-1	ER ChIP-seq	MCF7	2	Full Medium	Full Medium	GSE128208	Cancer Research UK, Cambridge Institute	30970003	2019	Illumina HiSeq 4000
C52	C52-2	ER ChIP-seq	MDAMB231	3	Full Medium	Full Medium	GSE128208	Cancer Research UK, Cambridge Institute	30970003	2019	Illumina HiSeq 4000
C53	C53	ER ChIP-seq	MCF7	6	NA	0.167, 0.333, 0.5, 0.667, 0.833, 1, 1.167, 1.333, 1.5	GSE119057	University of Cambridge	30457555	2018	Illumina HiSeq 4000
C54	C54	ER ChIP-seq	MCF7	1	Full Medium	Full Medium	GSE100328	Memorial Sloan Kettering Cancer Center	29755131	2018	Illumina HiSeq 2500
C55	C55	ER ChIP-seq	MCF7	4	Full Medium	Full Medium	GSE103023	Cancer Research UK, Cambridge Institute	29483206	2018	Illumina HiSeq 2500
C56	C56	ER ChIP-seq	MCF7	2	Full Medium	Full Medium	GSE84594	University of Pittsburgh	28336670	2017	Illumina HiSeq 2000
C57	C57	ER ChIP-seq	MCF7	1	NA	0.75, 3	GSE85106	University of Oslo (UiO)	27638884	2016	Illumina HiSeq 2000
C58	C58-1	ER ChIP-seq	MCF7	2	Full Medium	Full Medium	GSE75779	Tel Aviv University	26751173	2016	Illumina HiSeq 2000
C58	C58-2	ER ChIP-seq	T47D	2	Full Medium	Full Medium	GSE75779	Tel Aviv University	26751173	2016	Illumina HiSeq 2000
C59	C59	ER ChIP-seq	MCF7	4	100	1	GSE62222	UCSD	26166704	2015	Illumina HiSeq 2000
C60	C60	ER ChIP-seq	MCF7	2	Full Medium	Full Medium	GSE41561	Cancer Research UK Cambridge Institute	23403292	2013	Illumina HiSeq 2000
C61	C61	ER ChIP-seq	MCF7	1	1	0.75	GSE117941	Genentech	31353221	2019	NextSeq 500
C62	C62	ER ChIP-seq	MCF7	2	10	0.75	GSE116768	Dana Farber Cancer institute	Unpublished	2018	Illumina HiSeq 2000

### Sheet: Anti_E2 Treatment
Data Set ID	Experiment ID	Modality	Cell Line	Replicates	Treatment	Drug Type	Treatment Dose(nM)	Treatment Duration(h)	GEO Accession#	PMID	Year	Sequencing Platform
AER1	AER1	RNA-seq	MCF7	2	Tamoxifen	SERM	250000	48	GSE115737	30050469	2018	Illumina HiSeq 2000
AER2	AER2	RNA-seq	MCF7	1	Tamoxifen	SERM	100	48	GSE142479	32142667	2020	Illumina NextSeq 500
AER3	AER3	RNA-seq	MCF7	3	Tamoxifen	SERM	20000	3,6,9,12,24,48	GSE149428	32945258	2020	Illumina HiSeq 2500
AER4	AER4	RNA-seq	MCF7	4	Tamoxifen	SERM	100	6	GSE103243	29212856	2018	Illumina HiSeq 3000
AER5	AER5_1	RNA-seq	MCF7	2	Tamoxifen	SERM	1000	24	GSE117942	34392603	2019	Illumina HiSeq 4000
				2	GDC0810	SERD	1000	24	GSE117942	34392603	2019	Illumina HiSeq 4000
				2	Fulvestrant	SERD	1000	24	GSE117942	34392603	2019	Illumina HiSeq 4000
				2	GDC0927	SERD	1000	24	GSE117942	34392603	2019	Illumina HiSeq 4000
				2	GNE274	SERD Analog	1000	24	GSE117942	34392603	2019	Illumina HiSeq 4000
AER5	AER5_2	RNA-seq	EFM19	2	Tamoxifen	SERM	1000	24	GSE117942	34392603	2019	Illumina HiSeq 4000
				2	GDC0810	SERD	1000	24	GSE117942	34392603	2019	Illumina HiSeq 4000
				2	Fulvestrant	SERD	1000	24	GSE117942	34392603	2019	Illumina HiSeq 4000
AER5	AER5_3	RNA-seq	T47D	2	Tamoxifen	SERM	1000	24	GSE117942	34392603	2019	Illumina HiSeq 4000
				2	GDC0810	SERD	1000	24	GSE117942	34392603	2019	Illumina HiSeq 4000
				2	Fulvestrant	SERD	1000	24	GSE117942	34392603	2019	Illumina HiSeq 4000
AER5	AER5_4	RNA-seq	BT474	2	Tamoxifen	SERM	1000	24	GSE117942	34392603	2019	Illumina HiSeq 4000
				2	GDC0810	SERD	1000	24	GSE117942	34392603	2019	Illumina HiSeq 4000
				2	Fulvestrant	SERD	1000	24	GSE117942	34392603	2019	Illumina HiSeq 4000
AER5	AER5_5	RNA-seq	CAMA1	2	Tamoxifen	SERM	1000	24	GSE117942	34392603	2019	Illumina HiSeq 4000
				2	GDC0810	SERD	1000	24	GSE117942	34392603	2019	Illumina HiSeq 4000
				2	Fulvestrant	SERD	1000	24	GSE117942	34392603	2019	Illumina HiSeq 4000
				2	GDC0927	SERD	1000	24	GSE117942	34392603	2019	Illumina HiSeq 4000
				2	GNE274	SERD Analog	1000	24	GSE117942	34392603	2019	Illumina HiSeq 4000
AER5	AER5_6	RNA-seq	HCC1500	2	Tamoxifen	SERM	1000	24	GSE117942	34392603	2019	Illumina HiSeq 4000
				2	GDC0810	SERD	1000	24	GSE117942	34392603	2019	Illumina HiSeq 4000
				2	Fulvestrant	SERD	1000	24	GSE117942	34392603	2019	Illumina HiSeq 4000
				2	GNE274	SERD Analog	1000	24	GSE117942	34392603	2019	Illumina HiSeq 4000
				2	GDC0927	SERD	1000	24	GSE117942	34392603	2019	Illumina HiSeq 4000
AER5	AER5_7	RNA-seq	MDAMB330	2	Tamoxifen	SERM	1000	24	GSE117942	34392603	2019	Illumina HiSeq 4000
				2	GDC0810	SERD	1000	24	GSE117942	34392603	2019	Illumina HiSeq 4000
				2	Fulvestrant	SERD	1000	24	GSE117942	34392603	2019	Illumina HiSeq 4000
AER6	AER6	RNA-seq	MCF7	3	Bazedoxifene	SERM	5	24	GSE102469	35862394	2022	Illumina HiSeq 1500
AER7	AER7	RNA-seq	MCF7	3	Fulvestrant	SERD	1000	480	GSE181909	34392603	2019	NextSeq 2000
AER8	AER8_1	RNA-seq	MCF7	2	Tamoxifen	SERM	10	12	GSE152360	35950920	2022	Illumina NextSeq 500
AER8	AER8_2	RNA-seq	MDAMB134	2	Tamoxifen	SERM	10	12	GSE152360	35950920	2022	Illumina NextSeq 500
AER9	AER9	RNA-seq	MCF7	3	Tamoxifen	SERM	100	144	GSE178303	35642432	2022	Illumina NextSeq 500
				2	Fulvestrant	SERD	100	144	GSE178303	35642432	2022	Illumina NextSeq 500
				2	H3B-6545	SERCA	100	144	GSE178303	35642432	2022	Illumina NextSeq 500
				3	H3B-9709	SERCA	100	144	GSE178303	35642432	2022	Illumina NextSeq 500
AER10	AER10	RNA-seq	BT483	1	Tamoxifen	SERM	500	72	GSE141696	33542078	2021	Illumina NovaSeq 6000
AER11	AER11	RNA-seq	MCF7	4	Tamoxifen	SERM	100	6	GSE123285	31913353	2020	Illumina HiSeq 4000
				4	Fulvestrant	SERD	10	6	GSE123285	31913353	2020	Illumina HiSeq 4000
AER12	AER12	RNA-seq	BT474	2	Tamoxifen	SERM	100	24	GSE112883	32847042 30987380	2020	Illumina HiSeq 4000
AER13	AER13	RNA-seq	T47D	12	Fulvestrant	SERD	1000	24	GSE121411	30531871	2019	Illumina NextSeq 500
AER14	AER14	RNA-seq	MCF7	6	Tamoxifen	SERM	100	2,6,24	GSE104872	29899353	2018	Illumina HiSeq 4000
AER15	AER15	RNA-seq	MCF7	2	Tamoxifen	SERM	1000	72	GSE120756	30417100	2018	Illumina NextSeq 500
AER16	AER16	RNA-seq	MCF7	3	Fulvestrant	SERD	1000	168	GSE104985	30472020	2018	Illumina HiSeq 2000
AER17	AER17_1	RNA-seq	MCF7	2	Tamoxifen	SERM	100	24	GSE106681	31644911	2019	Illumina HiSeq 2500
AER17	AER17_2	RNA-seq	MCF7	2	Tamoxifen	SERM	100	24	GSE106681	31644911	2019	Illumina HiSeq 2500
AER18	AER18	RNA-seq	MCF7	1	Tamoxifen	SERM	1000	24	GSE62613	27164560	2016	Illumina HiSeq 2000
AER19	AER19	RNA-seq	MCF7	3	Tamoxifen	SERM	100	24	GSE78199	28492543	2017	Illumina HiSeq 2500
AER20	AER20	RNA-seq	MCF7	1	Tamoxifen	SERM	1000	24	GSE59536	25212499	2014	Illumina Genome Analyzer II
AER21	AER21	RNA-seq	MCF7	2	Fulvestrant	SERD	100	24	GSE234074	Unpublished	2023	Illumina HiSeq 2500
AER22	AER22	RNA-seq	T47D	6	Fulvestrant	SERD	100	24	GSE153509	32723837	2020	Illumina NextSeq 500
AER23	AER23	RNA-seq	MCF7	3	Fulvestrant	SERD	1	48	GSE140758	32787886	2020	Illumina HiSeq 2500
AER24	AER24	RNA-seq	MCF7	3	Fulvestrant	SERD	100	24	GSE134127	31431634	2019	Illumina HiSeq 2500
AER25	AER25	RNA-seq	MCF7	4	Fulvestrant	SERD	100	3	GSE126003	32679107	2020	Illumina HiSeq 4000
AER26	AER26	RNA-seq	MCF7	3	Fulvestrant	SERD	1000	168	GSE104988	30472020	2018	Illumina HiSeq 2000
AER27	AER27	RNA-seq	MCF7	3	Fulvestrant	SERD	10	24	GSE137270	33878299	2021	Illumina NextSeq 500
				3	Tamoxifen	SERM	100	24	GSE137270	33878299	2021	Illumina NextSeq 500
AER28	AER28	RNA-seq	MCF7	2	Tamoxifen	SERM	1000	6	GSE139928	32843722	2020	Illumina HiSeq 2000
AER29	AER29	RNA-seq	MCF7	3	Tamoxifen	SERM	100	72	GSE178373	35642432	2022	Illumina NextSeq 500
				3	Fulvestrant	SERD	100	72	GSE178373	35642432	2022	Illumina NextSeq 500
				3	H3B-6545	SERCA	100	72	GSE178373	35642432	2022	Illumina NextSeq 500
				3	H3B-9709	SERCA	100	72	GSE178373	35642432	2022	Illumina NextSeq 500
AER30	AER30	RNA-seq	T47D	3	Fulvestrant	SERD	1000	16	PRJNA889442	36517522	2022	Illumina NovaSeq 6000
AER31	AER31_1	RNA-seq	T47D	2	GDC-9545	SERD	100	24	GSE245368	Unpublished	2023	Illumina NovaSeq 6000
		RNA-seq	T47D	2	GDC-9545	SERD	1000	24	GSE245368	Unpublished	2023	Illumina NovaSeq 6001
		RNA-seq	T47D	2	AZD9833	SERD	100	24	GSE245368	Unpublished	2023	Illumina NovaSeq 6002
		RNA-seq	T47D	2	AZD9833	SERD	1000	24	GSE245368	Unpublished	2023	Illumina NovaSeq 6003
		RNA-seq	T47D	2	ARV-471	PROTAC	100	24	GSE245368	Unpublished	2023	Illumina NovaSeq 6004
		RNA-seq	T47D	2	ARV-471	PROTAC	1000	24	GSE245368	Unpublished	2023	Illumina NovaSeq 6005
AER31	AER31_2	RNA-seq	MCF7	2	GDC-9545	SERD	300	24	GSE246362	Unpublished	2023	Illumina NovaSeq 6006
		RNA-seq	MCF7	2	GNE-858	SERM	300	24	GSE246362	Unpublished	2023	Illumina NovaSeq 6007
AEM1	AEM1	Microarray	T47D	1	Tamoxifen	SERM	1000	3	GSE60882	26115764	2015	Affymetrix Human Genome U133 Plus 2.0 Array
AEM2	AEM2_1	Microarray	MCF7	4	Tamoxifen	SERM	5000	24	GSE121378	32669709	2020	Agilent-026652 Whole Human Genome Microarray 4x44K v2 (Feature Number version)
AEM2	AEM2_2	Microarray	MCF7	4	Tamoxifen	SERM	5000	24	GSE121378	32669709	2020	Agilent-026652 Whole Human Genome Microarray 4x44K v2 (Feature Number version)
AEM3	AEM3_1	Microarray	MCF7	3	Fulvestrant	SERD	4	16	GSE115564	Unpublished	2018	Affymetrix Human Genome U133 Plus 2.0 Array
		Microarray	MCF7	3	Raloxifene	SERM	10	16	GSE115564	Unpublished	2018	Affymetrix Human Genome U133 Plus 2.0 Array
AEM3	AEM3_2	Microarray	MCF7	3	Fulvestrant	SERD	4	16	GSE115564	Unpublished	2018	Affymetrix Human Genome U133 Plus 2.0 Array
		Microarray	MCF7	3	Raloxifene	SERM	10	16	GSE115564	Unpublished	2018	Affymetrix Human Genome U133 Plus 2.0 Array
AEM4	AEM4	Microarray	SUM44PE	3	Tamoxifen	SERM	500	24	GSE96670	28935545	2018	Affymetrix Human Genome U133A Array
AEM5	AEM5	Microarray	MCF7	3	Tamoxifen	SERM	1000	24	GSE102367	29467493	2018	[Clariom_D_Human] Affymetrix Human Clariom D Assay [transcript (gene) version]
AEM6	AEM6_1	Microarray	MCF7	3	Tamoxifen	SERM	100	24	GSE95529	27178332	2016	Affymetrix Human Genome U133 Plus 2.0 Array
AEM6	AEM6_2	Microarray	ZR751	3	Tamoxifen	SERM	100	24	GSE95529	27178332	2016	Affymetrix Human Genome U133 Plus 2.0 Array
AEM7	AEM7	Microarray	MCF7	2	Tamoxifen	SERM	100	48	GSE53734	Unpublished	2013	Affymetrix Human Genome U133 Plus 2.0 Array
AEM8	AEM8	Microarray	MCF10A	3	Tamoxifen	SERM	1000	4,24	GSE64536	25784959	2015	Affymetrix Human Genome U133 Plus 2.0 Array
AEM9	AEM9	Microarray	MCF7	1	Tamoxifen	SERM	1000	240	GSE61906	25489079	2014	Agilent-028004 SurePrint G3 Human GE 8x60K Microarray (Probe Name Version)
AEM10	AEM10	Microarray	MCF7	2	Tamoxifen	SERM	1000	24	GSE55204	25213081	2014	Affymetrix Human Genome U133A Array
AEM11	AEM11	Microarray	MCF7	3	Tamoxifen	SERM	100	24	GSE43702	23382923	2013	Illumina HumanHT-12 V3.0 expression beadchip
			MCF7	2	Endoxifen	SERM	100	24	GSE43702	23382923	2013	Illumina HumanHT-12 V3.0 expression beadchip
			MCF7	3	Fulvestrant	SERD	100	24	GSE43702	23382923	2013	Illumina HumanHT-12 V3.0 expression beadchip
AEM12	AEM12	Microarray	MCF7	2	Tamoxifen	SERM	100500	72	GSE26298	21299862	2011	Affymetrix Human Genome U133 Plus 2.0 Array
AEM13	AEM13	Microarray	MCF7	3	Tamoxifen	SERM	1000	4	GSE26459	21233418	2011	Affymetrix Human Genome U133 Plus 2.0 Array
AEM14	AEM14	Microarray	MCF7	1	Tamoxifen	SERM	1000	1,2,3,6,12,24,48	GSE21618	21044952	2011	Affymetrix Human Genome U133 Plus 2.0 Array [CDF: HGU133Plus2_Hs_REFSEQ_11.0.1]
AEM15	AEM15_1	Microarray	MCF7	3	Fulvestrant	SERD	100	48	GSE14986	19706540	2009	Affymetrix Human Genome U133 Plus 2.0 Array
	AEM15_2	Microarray	MCF7	1	Fulvestrant	SERD	100	48	GSE14986	19706540	2009	Affymetrix Human Genome U133 Plus 2.0 Array
	AEM15_3	Microarray	MCF7	1	Fulvestrant	SERD	100	48	GSE14986	19706540	2009	Affymetrix Human Genome U133 Plus 2.0 Array
	AEM15_4	Microarray	MCF7	1	Fulvestrant	SERD	100	48	GSE14986	19706540	2009	Affymetrix Human Genome U133 Plus 2.0 Array
	AEM15_5	Microarray	MCF7	1	Fulvestrant	SERD	100	48	GSE14986	19706540	2009	Affymetrix Human Genome U133 Plus 2.0 Array
AEM16	AEM16_1	Microarray	NHMEC98040	6	Tamoxifen	SERM	10000	48	GSE13476	19155303	2009	NCI/ATC Hs-OperonV2
	AEM16_2	Microarray	NHMEC99005	8	Tamoxifen	SERM	10000	48	GSE13476	19155303	2009	NCI/ATC Hs-OperonV2
	AEM16_3	Microarray	NHMEC99016	4	Tamoxifen	SERM	10000	48	GSE13476	19155303	2009	NCI/ATC Hs-OperonV2
AEM17	AEM17	Microarray	MCF7	2	Tamoxifen	SERM	10000	24	GSE6800	17880733	2007	Affymetrix Human Genome U133 Plus 2.0 Array
AEM18	AEM18	Microarray	MCF7	3	Tamoxifen	SERM	10000	24	GSE4025	16849584	2006	Affymetrix Human Genome U133A Array
AEM19	AEM19	Microarray	MCF7	2	Fulvestrant	SERD	1000	24	GSE61799	26598706	2015	Illumina HumanWG-6 v3.0 expression beadchip
AEM20	AEM20	Microarray	MCF7	10	Tamoxifen	SERM	100	24	GSE35428	22570330	2012	Affymetrix Human Genome U133 Plus 2.0 Array
				10	Bazedoxifene	SERM	100	24	GSE35428	22570330	2012	Affymetrix Human Genome U133 Plus 2.0 Array
				10	Fulvestrant	SERD	100	24	GSE35428	22570330	2012	Affymetrix Human Genome U133 Plus 2.0 Array
				3	Lasofoxifene	SERM	100	24	GSE35428	22570330	2012	Affymetrix Human Genome U133 Plus 2.0 Array
				10	Raloxifene	SERM	100	24	GSE35428	22570330	2012	Affymetrix Human Genome U133 Plus 2.0 Array
AEM21	AEM21	Microarray	MCF7	4	Tamoxifen	SERM	1000	6	GSE25314	21151129	2011	Illumina HumanHT-12 V3.0 expression beadchip
AEM22	AEM22	Microarray	T47D	1	Fulvestrant	SERD	10000	3	GSE32670	22406407 22198466 22138208	2012	Affymetrix Human Genome U133 Plus 2.0 Array
AEM23	AEM23	Microarray	MCF7	3	Fulvestrant	SERD	500	24	GSE136595	31646340	2020	Agilent-028004 SurePrint G3 Human GE 8x60K Microarray
AEM24	AEM24	Microarray	MCF7	3	Tamoxifen	SERM	100	4	GSE10466	18365014	2008	human 10K E
		Microarray	MCF7	3	Fulvestrant	SERD	100	4	GSE10466	18365014	2008	human 10K E
AEM25	AEM25	Microarray	MCF7	2	Endoxifen	SERM	40	24	GSE27375	21392396	2011	Illumina HumanHT-12 V3.0 expression beadchip
AEM26	AEM26	Microarray	MCF7	1	Tamoxifen	SERM	100	24	GSE34291	24362250	2014	Agilent-014850 Whole Human Genome Microarray 4x44K G4112F (Feature Number version)
AEC1	AEC1_1	ER ChIP-seq	MCF7	1	Fulvestrant	SERD	100	0.75	GSE117941	34392603	2019	Illumina NextSeq 500
AEC1	AEC1_2	ER ChIP-seq	MCF7	1	Tamoxifen	SERM	100	0.75	GSE117941	34392603	2019	Illumina NextSeq 500
AEC1	AEC1_3	ER ChIP-seq	MCF7	1	GDC-0927	SERD	100	0.75	GSE117941	34392603	2019	Illumina NextSeq 500
AEC1	AEC1_4	ER ChIP-seq	MCF7	1	GNE274	SERD Analog	100	0.75	GSE117941	34392603	2019	Illumina NextSeq 500
AEC2	AEC2_1	ER ChIP-seq	MCF7	1	Tamoxifen	SERM	1000	1	GSE14664	19339991	2009	Illumina Genome Analyzer
AEC2	AEC2_2	ER ChIP-seq	MCF7	1	Fulvestrant	SERD	100	1	GSE14664	19339991	2009	Illumina Genome Analyzer

### Sheet: TamR
Data Set ID	Experiment ID	Modality	Cell model	Cell Line	Replicates	Resistance Developing Compound	Resistant Maintaining Compound	GEO Accession#	Institute	PMID	Year	Sequencing Platform
TRR1	TRR1_1	RNA-seq	Tamoxifen Resistance	MCF7	2	100 nM 4OHT	100 nM 4OHT	GSE128458	Universality of Texas Health Science Center at San Antonio	32424275	2020	Illumina HiSeq 3000
TRR1	TRR1_2	RNA-seq	Tamoxifen Resistance	MCF7	2	100 nM 4OHT	100 nM 4OHT	GSE128458	Universality of Texas Health Science Center at San Antonio	32424275	2020	Illumina HiSeq 3000
TRR2	TRR2	RNA-seq	Tamoxifen Resistance	MCF7	3	100 nM 4OHT	100 nM 4OHT	GSE104985	Dana-Farber Cancer Institute	30472020	2018	Illumina HiSeq 2000
TRR3	TRR3_1	RNA-seq	Tamoxifen Resistance	MCF7	1	1uM 4OHT	1uM 4OHT	GSE111151	University of Helsinki	30143015	2019	Illumina HiSeq 2000
TRR3	TRR3_2	RNA-seq	Tamoxifen Resistance	T47D	2	1uM 4OHT	1uM 4OHT	GSE111151	University of Helsinki	30143015	2019	Illumina HiSeq 2000
TRR3	TRR3_3	RNA-seq	Tamoxifen Resistance	ZR751	1	1uM 4OHT	1uM 4OHT	GSE111151	University of Helsinki	30143015	2019	Illumina HiSeq 2000
TRR3	TRR3_4	RNA-seq	Tamoxifen Resistance	BT474	2	1uM 4OHT	1uM 4OHT	GSE111151	University of Helsinki	30143015	2019	Illumina HiSeq 2000
TRR4	TRR4	RNA-seq	Tamoxifen Resistance	MCF7	2	1.0 mg/mouse in vivo development	100 nM 4OHT	GSE106681	Duke University	31644911	2019	Illumina HiSeq 2500
TRR5	TRR5	RNA-seq	Tamoxifen Resistance	MCF7	3	100 nM 4OHT	100 nM 4OHT	GSE118713	Garvan Institute of Medical Research	31949157	2020	Illumina HiSeq 2000
TRR6	TRR6	RNA-seq	Tamoxifen Resistance	MCF7	2	100 nM 4OHT	100 nM 4OHT	GSE86538	Dana-Farber Cancer Institute	28507152	2017	Illumina NextSeq 500
TRR7	TRR7	RNA-seq	Tamoxifen Resistance	MCF7	1	1uM 4OHT	1 μM 4OHT	GSE55343	Aarhus University	Unpublished	2014	Illumina HiSeq 2000
TRR9	TRR9	RNA-seq	Tamoxifen Resistance	T47D	1	1uM 4OHT	100 nM 4OHT	GSE129544	Wuhan Union Hospital	32304412	2020	Illumina HiSeq 2000
TRR10	TRR10	RNA-seq	Tamoxifen Resistance	MCF7	1	100 nM 4OHT	100 nM 4OHT	GSE75369	Baylor College of Medicine	27791031	2016	llumina Genome Analyzer
TRM1	TRM1	Microarray	Tamoxifen Resistance	MCF7	3	1uM 4OHT	1uM 4OHT	GSE26459	MSKCC	21233418	2011	HG-U133_Plus_2
TRM2	TRM2	Microarray	Tamoxifen Resistance	SUM44PE	3	Increasing concentrations of 4OHT	500 nM 4OHT	GSE12708	Georgetown University	18974135	2008	HG-U133A
TRM3	TRM3	Microarray	Tamoxifen Resistance	MCF7	2 or 3	1uM 4OHT	1uM 4OHT	GSE67916	University of Southern Denmark	24882577	2015	HG-U133_Plus_2

### Sheet: LTED
Data Set ID	Experiment ID	Modality	Cell model	Cell Line	Replicates	LTED Medium	Development Duration	GEO Accession#	Institute	PMID	Year	Sequencing Platform
ERR6	LTEDR1	RNA-seq	LTED	MDAMB134	3	improved minimal essential medium (IMEM) (A10488; Life Technologies; Richter’s modification, no Phenol Red, no Gentamycin) + 10% charcoal-stripped FBS (CSS) (12,676, lot 1,747,185; Life Technologies)	6-12 months	GSE116744	University of Pittsburgh	30180878	2018	Illumina HiSeq 2000
ERR6	LTEDR2	RNA-seq	LTED	SUM44PE	3	improved minimal essential medium (IMEM) (A10488; Life Technologies; Richter’s modification, no Phenol Red, no Gentamycin) + 10% charcoal-stripped FBS (CSS) (12,676, lot 1,747,185; Life Technologies)	6-12 months	GSE116744	University of Pittsburgh	30180878	2018	Illumina HiSeq 2000
ERR14	LTEDR3	RNA-seq	LTED	T47D	2	Cell culture media: IMEM with no phenol red (Corning 10-026-CV supplemented with 10% charcoal stripped FBS(Gemini 100-119) and Penicillyn/Streptomycin(Thermo Fisher Scientific 15140-12, 10000U/mL)	3 days, 1,3,4,5 months	GSE168644	University of Miami	36344844	2022	Illumina NextSeq 500
ERM3	LTEDM1_1	Microarray	LTED	MCF7	3	phenol red-free RPMI in the absence of exogenous E2 and supplemented with 10 % dextran charcoal-stripped bovine serum (DCC)	20weeks	GSE75971	The Institute of Cancer Research	27246191	2016	Illumina HumanHT-12 V4.0 expression beadchip
ERM3	LTEDM1_2	Microarray	LTED	SUM44PE	3	phenol red-free RPMI in the absence of exogenous E2 and supplemented with 10 % dextran charcoal-stripped bovine serum (DCC)	20weeks	GSE75971	The Institute of Cancer Research	27246191	2016	Illumina HumanHT-12 V4.0 expression beadchip
ERM3	LTEDM1_3	Microarray	LTED	HCC1428	3	phenol red-free RPMI in the absence of exogenous E2 and supplemented with 10 % dextran charcoal-stripped bovine serum (DCC)	20weeks	GSE75971	The Institute of Cancer Research	27246191	2016	Illumina HumanHT-12 V4.0 expression beadchip
ERM3	LTEDM1_4	Microarray	LTED	T47D	3	phenol red-free RPMI in the absence of exogenous E2 and supplemented with 10 % dextran charcoal-stripped bovine serum (DCC)	20weeks	GSE75971	The Institute of Cancer Research	27246191	2016	Illumina HumanHT-12 V4.0 expression beadchip
ERM3	LTEDM1_5	Microarray	LTED	ZR751	3	phenol red-free RPMI in the absence of exogenous E2 and supplemented with 10 % dextran charcoal-stripped bovine serum (DCC)	16weeks	GSE75971	The Institute of Cancer Research	27246191	2016	Illumina HumanHT-12 V4.0 expression beadchip

### Sheet: ESR1 Mutation
Data Set ID	Experiment ID	Modality	Cell model	Cell Line	Replicates	Cell Model Type	Variant Type	GEO Accession#	Institute	PMID	Year	Sequencing Platform
ERR7	MUTR1_1	RNA-seq	ESR1 Mutation	T47D	4	CRISPR/Cas9	Y537S, D538G	GSE89888	University of Pittsburgh	28535794	2017	Illumina HiSeq 2000
ERR7	MUTR1_2	RNA-seq	ESR1 Mutation	MCF7	4	AAV Genome-edited	Y537S, D538G	GSE89888	University of Pittsburgh	28535794	2017	Illumina HiSeq 2000
ERR8	MUTR2	RNA-seq	ESR1 Mutation	MCF7	3	CRISPR/Cas9	Y537S	GSE78286	Imperial College London	27748765	2017	Illumina HiSeq 2000
ERR9	MUTR3	RNA-seq	ESR1 Mutation	T47D	3	CRISPR/Cas9	Y537S, D538G	GSE108304	University of Illinois Urbana-Champaign	30419347	2019	Illumina HiSeq 4000
ERR10	MUTR4_1	RNA-seq	ESR1 Mutation	T47D	3	Dox-inducible Overexpression	Y537S	GSE94493	Dana-Farber Cancer Institute	29438694	2018	Illumina NextSeq 500
ERR10	MUTR4_2	RNA-seq	ESR1 Mutation	MCF7	3	Dox-inducible Overexpression	Y537S, D538G, Y537N	GSE94493	Dana-Farber Cancer Institute	29438694	2018	Illumina NextSeq 500
ERR11	MUTR5	RNA-seq	ESR1 Mutation	MCF7	6	CRISPR/Cas9	Y537S, D538G, L536R, Y537C, Y537N	GSE147745	Imperial College London	36198774	2022	Illumina NovaSeq 6000
ERR12	MUTR6	RNA-seq	ESR1 Mutation	MCF7	2	CRISPR/Cas9	Y537S, D538G	GSE206185	UT Southwestern Medical Center	35881485	2022	Illumina NextSeq 500
ERR13	MUTR7_1	RNA-seq	ESR1 Mutation	MCF7	2	CRISPR/Cas9	Y537S, D538G	GSE148279	University of Utah	33184109	2021	Illumina HiSeq 2500
ERR13	MUTR7_2	RNA-seq	ESR1 Mutation	T47D	2	CRISPR/Cas9	Y537S, D538G	GSE148279	University of Utah	33184109	2021	Illumina HiSeq 2500
ERR15	MUTR8_1	RNA-seq	ESR1 Mutation/LTED	MCF7	3	Naturally Occurred in LTED condition	Y537C	GSE100075	Institute of Cancer Research, London	29192207	2017	Illumina NextSeq 500
ERR15	MUTR8_2	RNA-seq	ESR1 Mutation/lTED	SUM44PE	3	Naturally Occurred in LTED condition	Y537S	GSE100075	Institute of Cancer Research, London	29192207	2017	Illumina NextSeq 500
ERR16	MUTR9	RNA-seq	ESR1 Mutation	T47D	1	CRISPR/Cas9	Y537S, D538G	GSE191158	Baylor College of Medicine	34711608	2021	Illumina NovaSeq 6000
ERR17	MUTR10	RNA-seq	ESR1 Mutation	MCF7	2	TALEN Genome Editing	Y537S, D538G,E380Q	GSE112243	Dana-Farber Cancer Institute	30083595	2018	Illumina NextSeq 500
ERM4	MUTM1	Microarray	ESR1 Mutation	MCF7	3	Stable Overexpression	Y537S, S463P, Y537S, D538G, S463P/D538G	GSE51448	MSKCC	24185512	2013	Illumina HumanHT-12 V4.0 expression beadchip
ERM5	MUTM2	Microarray	ESR1 Mutation	MCF7	3	Stable Overexpression	Y537S, D538G	GSE115611	H3 Biomedicine	Unpublished	2018	HG-U133_Plus_2
ERM6	MUTM3_1	Microarray	ESR1 Mutation	MCF7	3	Stable Overexpression	Y537S	GSE95529	Baylor College of Medicine	27178332	2016	HG-U133_Plus_2
ERM6	MUTM3_2	Microarray	ESR1 Mutation	ZR751	3	Stable Overexpression	Y537S	GSE95529	Baylor College of Medicine	27178332	2016	HG-U133_Plus_2
ERM7	MUTM4	Microarray	ESR1 Mutation	T47D	3	Stable Overexpression	Y537S	GSE69774	University of North Carolina at Chapel Hill	Unpublished	2015	Agilent-scanner-UNC-custom-4X44K-without-Virus (probe name version)
ERC1	MUTC1_1	ER ChIP-seq	ESR1 Mutation	MCF7	1	AAV Genome-edited	Y537S, D538G	GSE125117	University of Pittsburgh	35078818	2022	Illumina HiSeq 2500
ERC1	MUTC1_2	ER ChIP-seq	ESR1 Mutation	T47D	1	CRISPR/Cas9	Y537S, D538G	GSE125117	University of Pittsburgh	35078818	2022	Illumina HiSeq 2500
ERC2	MUTC2_1	ER ChIP-seq	ESR1 Mutation	MCF7	2	CRISPR/Cas9	Y537S, D538G	GSE148277	University of Utah	33184109	2021	Illumina HiSeq 2500
ERC2	MUTC2_2	ER ChIP-seq	ESR1 Mutation	T47D	2	CRISPR/Cas9	Y537S, D538G	GSE148277	University of Utah	33184109	2021	Illumina HiSeq 2500
ERC3	MUTC3	ER ChIP-seq	ESR1 Mutation	MCF7	1	CRISPR/Cas9	Y537S	GSE78284	Imperial College London	27748765	2017	Illumina HiSeq 2000
ERC4	MUTC4	ER ChIP-seq	ESR1 Mutation	MDAMB453	1	Dox-inducible Overexpression	K303R, Y537S	GSE191058	Cancer Institute of JFCR	Unpublished	2021	NextSeq 550
ERC5	MUTC5_1	ER ChIP-seq	ESR1 Mutation	T47D	1	Dox-inducible Overexpression	Y537S	GSE94493	Dana-Farber Cancer Institute	29438694	2018	NextSeq 500
ERC5	MUTC5_2	ER ChIP-seq	ESR1 Mutation	MCF7	1	Dox-inducible Overexpression	Y537S, D538G, Y537N	GSE94493	Dana-Farber Cancer Institute	29438694	2018	NextSeq 500
ERC5	MUTC5_3	ER ChIP-seq	ESR1 Mutation	MCF7	1	TALEN Genome Editing	Y537S	GSE94493	Dana-Farber Cancer Institute	29438694	2018	NextSeq 500
ERC6	MUTC6_1	ER ChIP-seq	ESR1 Mutation/LTED	MCF7	1	Naturally Occurred in LTED condition	Y537C	GSE100074	Institute of Cancer Research, London	29192207	2017	Illumina NextSeq 500
ERC6	MUTC6_2	ER ChIP-seq	ESR1 Mutation/lTED	SUM44	2	Naturally Occurred in LTED condition	Y537S	GSE100074	Institute of Cancer Research, London	29192207	2017	Illumina NextSeq 500

### Sheet: ER RIME
Cell Line	Source
BT474	Breast Cancer
BT483	Breast Cancer
CAMA1	Breast Cancer
EFM19	Breast Cancer
EFM192A	Breast Cancer
HCC1419	Breast Cancer
HCC1428	Breast Cancer
Ishikawa	Endometrial Cancer
KPL1	Breast Cancer
MCF7	Breast Cancer
MDAMB134	Breast Cancer
MDAMB175	Breast Cancer
MDAMB415	Breast Cancer
T47D	Breast Cancer
ZR751	Breast Cancer
ZR7530	Breast Cancer
