## Supplementary Table2 for "EstroGene2.0: A multi-omic database of response to estrogens, ER-modulators, and resistance to endocrine therapies in breast cancer"

### Sheet: Sheet2
Low dose tamoxifen prefentially repressed genes	High dose tamoxifen prefentially repressed genes			Up genes in TamR within top 10% and consistent in at least 40% comaparisons	Down genes in TamR within top 10% and consistent in at least 40% comaparisons		Up genes in ESR1 mutant within top 10% and consistent in at least 40% comaparisons	Down genes in ESR1 mutant within top 10% and consistent in at least 40% comaparisons		Up genes in LTED within top 10% and consistent in at least 40% comaparisons	Down genes in LTED within top 10% and consistent in at least 40% comaparisons		TamR_Bidirectional genes	MUT_Bidirectional genes	LTED_Bidirectional genes			ESR1 mutation de novo	ESR1 mutation E2 Co-UP	ESR1 mutation E2 Co-Down		Y537S unique genes	D538G unique genes		Ectopic model specific genes	Genome-edited model specific genes
IGFBP4	SLC25A20			AASS	ABCG1		ADORA1	AMTN		ABCA1	ABCC11		ADGRL2	KCNK5	ADAMTS1			CNTFR	GREB1	FNBP1L		C6orf141	CNTFR		AFF1-AS1	SORBS3
PGR	RGP1			ABCC3	ACOX2		ADRA2A	AQP3		ALDH1A3	ACOX2		AMIGO2	RASGRP1	ANXA1			CRLF1	RBM24	TMEM30A		CYP27B1	SDK2		PRDM6-AS1	E2F7
GREB1	TPD52			ACSL1	ACSS1		APOE	ATP8A1		ANXA1	ADAMTS1		ANG	H19	ARSJ			THEMIS2	EGR3	IGFBP3		PTAFR	IGSF1		TMCC1-DT	H2AC7
NRIP1	HELZ2			AGR2	ADAMTS19		APOL1	BCAS1		ARHGDIB	AGR3		AREG	MPPED2	AUTS2			MAP1B	NPY1R	CAPN13		ARID5A	BFSP2		RPS18P9	SLC19A1
ELOVL2	HOXC13			ANOS1	AMBP		AREG	BRINP3		ATP10B	BCL2		ARMCX1	RBP7	AZGP1			RND2	PDZK1	PBLD		C1orf226	FGFBP2		LOC105373957	CBS
TFF1	DHRS1			ANXA9	AMOTL1		ARTN	CAMK2N1		ATP2B1-AS1	CA12		ATXN1	SERPINA5	C3orf52			SEPTIN6	C5AR2	LIMCH1		PLD4	RAB37		GTF2IP7	CCDC78
TIFA	ARRDC4			ARHGAP26	BCL2		BATF2	CAPN8		ATP6V0A4	CCDC85A		B3GALT5	UGT2B15	CA8			NXN	PGR	SLC16A5		LMX1B-DT	LINC00173		ENTPD8	STEAP2
MPPED2	HSPA2			ARMCX2	BFSP2		BFSP2	CEACAM6		BAMBI	CHD5		B3GNT3	PPM1K	CALCR			MPP2	FCMR	RNF39		SYT3	SLC7A11		LOC107984329	STARD4-AS1
GAB2	ADAP1			BHLHE40	BRINP3		C5AR2	CEMIP		BCAS1	CHGA		BAMBI	TSKU	CD44			NFIA	MYBL1	TACSTD2		MYO7A	RTBDN		CGNL1	CHRNB4
RAB30	COL5A1			CA2	C12orf75		CCDC74B	FSTL4		BCL11A	CRIP3		CA12	MAN1A1	CERK			SNCAIP	RERG	TSPAN1		LOC107984316	AMZ1		LOC105375981	SHC3
HEY2	SLC16A5			CACNG4	CA12		CD22	GPR78		BEND7	CTSC		CCNA2	SEMA3B	CHI3L2			FAM171A1	CISH	MBOAT2		WASIR1	SYNE3		LOC646762	SLIT1
TIAM1	CFD			CAPN8	CISH		CDSN	GRHL3		BHLHE41	DIO1		CKB	GFRA1	CXCR4			CABYR	SLC7A5	EPS8L1		PHETA2	LINC01271		MAP4K3-DT	RSPH1
STC2	EPS8L1			CASP4	CMAHP		CHST8	HCAR1		BMPR1B	DOK7		CLSTN2	CDSN	DAB2			TUBB4A	ELOVL2	PRKCH		FEZF1	MAP1B		LOC107986828	CAMK1
SFXN2	TMCO3			CCN2	COL12A1		COL3A1	HOPX		CBLN2	FAR2P1		CRABP1	DHRS2	DEPTOR			IGFBP6	SIAH2	FAM13A		TGFA	SLC47A1		RAET1G	INSYN1
GLA	NPNT			CD36	CSTA		CXCL12	IGFBP3		CCL28	FZD7		CRABP2	KRT17	EPHB2			GPC3	CA12	LMO3		CD8A	NPPC		LOC105370792	SLC14A1
SERPINA3	LRP1			CHN2	CXCL12		DDX60	IGFBP5		CD163L1	GAS6		CT62	KRT16	ERBB2			FOLR1	KCNK6	NPHP3		PIM1	FLT4		ELAPOR1	KAT2A
MAN1A1	NEBL			COL4A3	CXCR4		DIRAS1	IGFL1		CEACAM5	GATA4		EDN1	KLK11	FGF12			TTYH3	RAPGEFL1	RAB3D		TMEM45A	LOC390877		LOC105375213	BID
HSPA13	SGSM3			COL4A4	DACH1		DLC1	KRT4		CEACAM6	GREB1		ELAPOR2	MSMB	GLDC			PTGER2	IGFBP4	RIN2		ST8SIA6	CD22		PLAAT3	BST2
MBOAT1	RORC			CP	DLC1		EGR3	KRT40		CHRM1	GRIK3		EPHA4	TENT5C	GOLGA7B			F2R	NEIL2	COMT		TFF3	AFF3		LINC00886	LOC100128288
SLC1A1	TCEA2			CPNE4	EFHD1		FCMR	KRT7		CLCA2	HERC5		ERRFI1	IFIT3	GPAT3			SERPING1	SGK3	TTC9		TFF1	ARHGEF28		DCDC1	CLIP4
FAM111B	NHSL2			CRABP2	EFS		FGFBP2	KRT81		CMPK2	HEY2		FAM83B	FGD3	GULP1			VAT1	SGK1	PSD4		BHLHE40-AS1	STC2		LOC112268155	SEMA3C
SLC39A6	NLRX1			CSGALNACT1	ELOVL2		FOLR1	KRT85		CPA4	HSPB8		FBP1	KLK10	HECW2			PKP1	CELSR2	SOX2		PNMA2	COL26A1		MIR1244-4	CA12
DDX10	HECTD4			CSRP1	ERBB4		GJA1	KRT86		CPE	IGFBP4		FRK	SHH	HES1			DMTN	ADCY9	CXCR4		PRRX2	SH3TC1		FLNB-AS1	ZNF22
SLC39A8	CEACAM6			CYP1B1	ETNK2		GRIK3	KRT87P		CPED1	IGFBP5		GALNT12	ARC	HOPX			ONECUT1	SLC47A1	NDRG1		HOXA11	EPHA8		GPC1-AS1	FIBCD1
PRSS23	CLCF1			DEGS1	FAM3B		GULP1	KRTAP3-1		CRISP2	INHBE		GBP2	GBP1	IGDCC3			DAF3	ADRA2A	LHFPL2		SNORA64	ATRNL1		PNPLA2	ZNF551
C1orf226	SYNM			DLX2	FBN2		HSPB8	LIN7A		CRISP3	INSM1		GPER1	IFIT2	ISG20			HOGA1	CCDC74B	TNFRSF11B		MIF-AS1	CCDC80		ZNF232-AS1	CERCAM
TFF3	CCDC159			DMD	FCMR		IGFBP6	LINC01671		CRYM	INSYN1		GSTM3	COL5A1	ITGA5			KCNH2	NOD2	ERMP1		ANXA8	NOVA2		LOC102724517	TIMP2
KCNK5	HSBP1L1			DPYD	FGFBP2		IGSF1	LOC107986140		CTSO	IRS1		HCG4	MTCL1	ITGAL			NEURL1B	PDLIM3	CYP4B1		EPHB2	TMEM221		LOC101928236	APLP1
CCP110	SPIRE2			DUSP6	FREM2		INSYN1	LOC112268252		CYFIP2	JAK1		HERC6	ACTG2	KCNC1			SLC6A8	AMZ1	ACOX1		FBLN1	PLA2G3		CERS6-AS1	GLIS2
TPD52L1	GALNT10			EFNB2	GFRA1		KCNF1	LRRC15		CYP4Z1	KCNH1		HK2	SLPI	KREMEN2			AHK2	SLITRK4	ANKMY2		MTFP1	BOLA3-DT		OTUD6B-AS1	RASA3
SLC19A2	RFX5			EIF3I	GJA1		KCNH1	MAB21L4		CYP4Z2P	KCTD6		HOXB6	DHX58	LCN2			DRAXIN	PMAIP1	IGDCC3		LINC00673	STARD9		ZNRF2P2	TRAP1
IL17RB	SOCS2			ELL2	GNB4		KLHDC7B	MAPK4		DAPP1	KLF9		HSH2D	PLA2G3	LEF1			ARHGEF25	RAB31	INSIG2		DPY19L3-DT	TBXA2R		FOS	LKAAEAR1
SDC2	TRPV6			EPAS1	GPR68		KRT16	MPZL2		EGLN3	LIN7A		HSPB11	HSPA6	LGI1			MFGE8	FHL2	TRAM2		THRSP	SPRN		MTUS1-DT	SLC2A6
TGIF2	LYRM9			EPB41L2	GREB1		KRT17	MUC1		EMP1	LURAP1		IFI35	IFI6	LIMCH1			SERPINE2	AREG	PPL		LOC729870	NECAB1		PDCD6IP-DT	GULP1
RERG	RABEP2			EPHA4	GULP1		LINC00173	MUC16		ERBB2	MAPT		IFIH1	RSAD2	LMO3			REEP2	NKAIN1	KLHL24		BAZ1A-AS1	COL6A1		RAB6C-AS1	CTNND2
PPIF	SLC25A4			EPHA7	HOTAIR		LINC01271	MUCL1		FAM83A	MBOAT1		IFITM1	NTRK2	MALL			ROBO3	TMEM229B	CAPN9		EGFL7	LOC105375356		MIR4647	ESPNP
TET2	SRCIN1			ERI3	IGF1R		LOC107986167	NDST4		FBP1	MGP		IRF7	PSMB8	MAP2			RYR1	PRSS23	KRT81		ACP3	GASK1B		TRPM5	PKD1P3-NPIPA1
NXPH3	OLFML2A			ETV5	IL20		MGP	NRP2		FGFR4	MYC		ISG15	SLC6A14	MBP			MRC2	NPY5R	EPB41L4A		NRTN	NYAP1		GSN-AS1	CDK5R1
ADCY9	IER3			F3	IL24		NKAIN1	NTN4		GASK1B	NECAB2		KCNK2	CFB	MX1			SOCS1	GRIK3	CDKL5		RHEBL1	SERPINE3		NATD1	TMEM169
ATP13A3	IQCD			FGF13	KCNJ3		NPY1R	PCDH7		GBP2	NKAIN1		KIF13B	SCIN	NBL1			RIN3	SEC14L2	KIAA1217		ARHGAP23	SLC38A3		LOC105371480	APOE
A4GALT	PARVA			GABBR2	KCNJ8		NPY5R	PLLP		GJB5	OLFM1		KITLG	PLEKHS1	NIBAN1			RIPPLY3	KLF10	ARL4A		ADSS1	JAK2		RASD1	DENND3-AS1
PDZK1	MB21D2			GBP1	KCNK5		NUPR1	PLXNA2		GPNMB	OLFML2A		KRT13	ZBTB7C	NMU			ADAP2	ARTN	SLC2A10		CA11	LARGE2		CEACAM6	TDRD5
TAF1D	SMAP1			GEM	KIF12		OLFML3	PSCA		HES1	OSGIN1		KRT86	PARM1	NRCAM			APOE	GPR68	MARCKS		LOC101928718	WNT6		POC1B-GALNT4	OBSCN
RBM24	NUDT16L1			GPR37	KITLG		PDLIM3	RASD1		HMGCS2	OTULINL		KYNU	CD36	PARP8			JCAD	SOX3	BCAR3		TOR2A	ZDHHC22		HPX	TFPI2
JAK2	FZD2			GRN	LIN7A		PDZK1	RNF128		LCN2	PDZK1		LGALS3BP	COL4A6	PKIB			FBXO17	SYNE3	ZNF704		RPS14P3	HPN		POC1B-AS1	RIMS2
CXCL12	ZNF750			GXYLT2	LINC00992		PDZK1P1	RUNX1T1		LRRC31	PFKFB3		LINC00623	WNT10B	TMEM64			LAT2	PPM1E	LIPH		GUCY1A2	SLC10A5		LOC112268252	EPHB4
SPOCD1	KRT10			H2AC19	MALRD1		PGLYRP2	S100P		MYCN	PGR		LRP1B	BCAT1	ABLIM3			ME3	ADORA1	LYPD6B		CCDC113	KLC3		PCP2	PCOLCE2
MICB	IFT20			H2BC7	MAN1A1		PGR	SASH1		MYO1B	PLCL1		LRRC42	UBA7	HSPB8			PYCARD	PLIN5	CD55		ADGRB2	LOC110091776		LOC105375001	GHR
DYRK3	MKNK2			H3C10	MPPED2		PGR-AS1	SEMA5A		NBEA	TENM3		MGLL	LHX1	IFITM3			NOS3	PPP2R2C	UPK1A		CDC42EP2	MYRIP		MIA-RAB4B	TNNT1
CHSY1	SELENBP1			HHIPL2	MUC1		RBM24	SEMA6D		NDRG1	TENM3-AS1		MGP	GPX2	L1CAM			RASGRP2	MAT1A	KRT86		MYEOV	TTYH2		SOX9	LOC101929234
THSD4	CACFD1			HMGN5	MYBL1		RERG	SLC16A5		NRP1			MMP13	DUSP5	NDRG1			SLC5A6	NBL1	VEGFC		HSD17B2-AS1	GNG13		LOC107984485	MIR4435-2HG
RBMXL1	GAS2L1			ITGB6	MYOF		RND2	ST3GAL5		NTN4			MT1X	STEAP4	OAS3			SAMD12	RAB37	DOCK11		GRAMD1C	ZNF569		LOC107986257	NMB
FKBP4	NANOS1			JAG1	NCAM2		SDK2	TDRD9		NUPR1			MT2A	AGR2	HERC5			BACE1	CT62	CITED2		ZNF747-DT	SERPINF1		DAB2	LOC105372919
AFF3	FOXO1			KRT13	NMU		SERPINA1	TM4SF1		OAS1			NPNT	CTNND2	GPNMB			PDE8A	ADA	PPT1		C1GALT1C1L	LOC105379251		TENT5C	PKD1P4-NPIPA8
DHCR7	PPP1R7			KRT23	NOD2		SERPING1	TM4SF18		OAS2			NR2F1	IVL	PIK3C2G			PPP1R3E	BFSP2	FUT9		PHACTR1	EVPLL		LOC112267965	STAT1
IL6ST	CDKN2B			L1CAM	NPY1R		SLC22A31	TNFRSF11B		OAS3			OGFRL1	SOCS3	CCL5			CFAP44	SEMA3G	EGLN3		UBR5-DT	FAT2		HES1	SLCO5A1
PPP1R3B	CTSO			LAMA3	NPY5R		SLC46A2	TRIM29		PCED1B			PAPSS2	VIM	GDF15			TMEM165	HDAC11	ATP2B1		LOC101929613	ST8SIA1		C19orf33	SEPTIN3
TPBG	CLIP2			LAMB3	PCDH19		SLC47A1	UPK1A		PERP			PCDH7	PRRX2	IFI44			MBNL3	ARHGEF28	CREB3L4		BIRC3	MIR639		BLOC1S5-TXNDC5	MAPK8IP2
SLC26A2	LOXL1-AS1			LIMCH1	PDLIM3		SMTNL2	UPK3A		PGLYRP4			PIR	LAMP3	GOLM1			ASTN2	TUBB2B	BAMBI		HP09053	CEP112		HMGCS2	PTGR1
USP35	ELAC1			LRP12	PGR		SNCB	VAT1L		PMP22			PLAAT4	ABCC2	ATP8A2			IKZF3	OSGIN1	PROM2		MCMDC2	PLAC1		TXNDC12	EFNB3
RAI14	LRP11			LYN	PI15		STUM	VGLL1		SPINK8			PRKAR2B	CLEC7A	CLIP4			SEPTIN8	TRIM47	PCDH1		LOC105370532	CCDC27		NDST4	ASPHD1
SIAH2	TSPAN1			LYPD6B	PLBD1		SUSD3	VTCN1		SPRY1			QPRT	APOL3	MMP16			VDR	TPRG1	CREBRF		LSP1P5	TMEM164		LOC107986153	PRKAR1B
ATP11C	TGFB2			MAFB	PLEKHG4		SWINGN	WNT11		SRARP			RNF145	RGS2	APOD			CASS4	NXPH3	MB		QSOX1	P2RX7		RBPMS-AS1	LOC643201
MYOF	TPST1			MAN2A1	PLXDC2		SYT13			STEAP1			RPRM	SNCG	BST2			FAT1	RIMS4	PIK3IP1		RASGEF1A	PHLDB1		LOC105378980	KCNH3
RET	GYG2			MTCL1	PPM1K		TGM2			SYBU			S100A6	SLC14A1	IFI27			HLF	CARD10	SGCG		H1-3	ZFP69B		LOC100130744	ZNF669
ZNF703	MVB12A			MUCL1	PSTPIP2		TMTC1			UGT2B15			SAT1	NAALADL2	IFIT1			ACSL4	NTN1	BASP1		RALGAPA2	ZNF492		TRNG	BMP7
TXLNG	RTN2			NOVA1	PTGES								SCUBE2	SELENOP	OAS1			BZW2	NCS1	NTN4		UBALD2	INPP5F		UBE2D3-AS1	DEF6
SLC38A2	PPL			NRP1	PVALB								SERPINA1	BANK1				LGALS3	TMEM52	VTCN1		PLCL1	ARC		ETFRF1	FBXW10B
LRP8	HDAC5			OAS1	PXDN								SETBP1	HPGD				FSTL4	KNSTRN	GALNT10		PRMT3	USP32P1		RUSC1-AS1	CEP250
NDUFAF2	CARD14			OTULINL	RAMP1								SLC7A11	KCNMA1				SYCE2	CA8	CAB39		EMP3	KRT16		HLA-DRB5	LOC105370594
ALG3	SKIL			PDGFC	RBM24								SLC7A2	S100A9				ABCG2	SPOCD1	MISP		HIGD1A	KIF1A		THRSP	SLC17A7
KCTD21	ASB9			PGM2L1	RCN1								SLC7A8	TYRP1				RHCG	MGP	RPRM		MAOB	THBS4		TMEM139	HAGHL
PRDX4	HIC2			PLEKHH2	RERG								SMARCA1	WNT11				MMRN2	SEPTIN5	NUDT7		LNP1	TMEM204		LOC107986363	DSTYK
KAZN	JUNB			PMEPA1	RIPOR3								SOX9	APOL6				DOCK5	UBE2S	NR3C1		LOC105374937	ZNF418		LOC105375884	SLC25A25
SLITRK4	CHRD			PON3	S100A4								ST6GALNAC4	PLAC8				UPK3A	AK	FAM107B		TMEM107	COL6A2		GLCCI1	RAC3
TMPRSS3	MMD			PRKCA	S100A6								STC1	SLCO2A1				RFTN1	GAS6	TSPAN12		ETV5	SLC4A3		GDPD2	DPY19L2P2
PDCD4	ZNF329			PRKD1	SCNN1B								TAPBP	ATP6V0A4				PLX2	HOMER3	MYO1B		ZSWIM4	SNORA71B		LOC102723406	GPER1
DDIAS	CDK18			PROS1	SCUBE2								TENM3	MFAP2				MUC16	PNPLA3	DDIT4		EDIL3	PRUNE2		LOC643327	ARHGEF10
ZGRF1	SHISA9			PRSS16	SECTM1								TEX14	S100A2				ZNF423		S1PR3		ACTL8	TCIRG1		PDK4	CERS1
SLC37A3	ZG16B			QSOX1	SERPINA5								TFF3	CREB3L1				MAPK4		TNS3		JAGN1	PLEKHG5		METRNL	ATP2B4
PIK3R1	IL11RA			RAB32	SH3BGRL2								THSD4	PHLDB2				TNXB		KIFC3		LINC00467	ARHGEF6		CLU	FHOD1
MYB	RGS2			RGL1	SHTN1								TMTC1	EHD2				IGFBP5		SQOR		SPRR3	RIPOR1		YPEL2	MMP9
SFMBT1	TCF7L2			RIMS2	SIAH2								TRIL	TFPI				MUC1		KRT7		SATB2	LYG1		ITFG2-AS1	TRAF5
AMFR	ANXA3			RND3	SLC1A2								TRIM38	SERPINE1				NR4A3		ARID5B		MAFF	MIR4751		HSFX3	NECAB2
GPR19	SERTAD3			S100A8	SLC24A3								UBE2L6	OASL				SEMA5A		HOPX		POC1B	GOLGA6L3P		HLA-DQB1	RTN4RL1
ARTN	BCAS1			S100A9	SLC26A2								VTCN1	ST8SIA4				SLC9A2		EFEMP1		AGPAT2	HTR2C		TRNY	CD68
ELP3	PTMS			SATB1	SLC27A6								ANXA3	MAP2K6				NRP2		SH2D4A		LOC105373383	TP73		TGFA	ANO7L1
CCDC15	LXN			SELL	SLITRK4								CEACAM6	DAPP1						RND3		SIRPA	LOC105375785		LOC105371099	PIK3R1
C5AR2	EPHB3			SEMA6D	SOX3								DDX60	GHR						TMEM45B		CENPV	RIC3		SEMA3B	NPEPL1
MED13L	MBOAT2			SH3BGRL	SOX9								DUSP4	TMPRSS4						VGLL1		CREB3L1	SLA2		MIR1307	LOC105377576
ADAMTS1	SH3BP4			SLC16A2	ST8SIA4								GUCY1A2	TSPAN4						BTG1		ELK3	TRNL2		KRT81	ACRV1
ADCY3	TNFAIP3			SLC18B1	STARD13								NUPR1	CXXC4						HILPDA		ATP6V1B1	WNT5B		PDCL3P4	LOXL2
OSTC	ST3GAL1			SLC27A2	STC1								OAS2	DAPK1						KLHDC7A		CKLF-CMTM1	TENT4B		TBC1D3C	TRAF1
TFRC	GSTA4			SLITRK6	SUSD3								P2RY6	PKIA						ABLIM3		NFE2L3	MTMR7		BICDL2	SPON2
SKA3	PAWR			SNRPN	SYT1								PARP10	RTN1						NECTIN4		FIBCD1	ANO7L1		EZR-AS1	ZNF480
TMED8	CABLES1			SOX2	TFF1								PSMB9	CGA						RNF43		PLCD1	CDR1		ZNF608	PLCG1
PXK	TRIB1			SPINK4	TFF3								PTGES	TGFBI						LIN7A		CACNA2D3	RASGRP1		AGPAT2	LACTB
IPO4	PLEKHF1			SPRY4	TM4SF1								S100A8	MUC3A						TM4SF1		TMPRSS11E	TRAF3IP2		C17orf58	SMAD9
APOD	FAM228B			TGFBR3	TMPRSS3								SAMD9	PCDH9						RAB20		FZD8	GALNT16-AS1		AGAP11	MC1R
SMARCAD1	BCL9L			TMEM47	TNFRSF11B								SHISA2	PGM5						RNF144B		DDX11-AS1	APLN		MATN3	NREP
RPS24	ZNF155			TMTC1	TRGC2								SULF1	SPINK5						HCAR1		MIR4426	HOXD12		GREB1L	GSTM1
PLOD2	TM4SF1			TNFRSF21	TRPC6								SYNPO2	KRT81						LIMA1		ZNF232-AS1	TREH		FAM25A	AATK
ASNS	EYA2			TOX3	TSPAN5								ABLIM3	NFASC						FAM110C		FZD7	PCDHB8		LOC107987299	PIK3R2
USP31	ECHDC2			VIPR1									HSPB8	IL15						ATP8A1		TTC16	PLEKHG2		TTC16	NPY5R
ZBTB40	RHBG			VWDE									IFITM3	S100A4						BCAS1		MT2A	TTC28		IL17RB	KCNG1
WDR75	FAM110B			WLS									L1CAM	BMP7						EF1		SNORD4A	AEBP1		FAM241A	PUS7
CLN6	PKIG			ZNF597									NDRG1	CAVIN1						RAB27B		SDR16C5	LOC107986583		GGACT	PRRG4
ALG9	PRRT3												OAS3	GLRA3						GRHL3		LINC02901	RUSC2		BORCS7-ASMT	LOC105373989
CDC42EP2	SLIT1												APOD	ANXA3						IL1R1		TMEM51	IL17C		LMX1B-DT	LINC01232
PRMT5-AS1	SYTL2												BST2	CEACAM6						SPRY1		RALGPS2-AS1	TMEM64		SMIM22	ZNF462
HIVEP3	ELF3												IFI27	DDX60						CAMK2N1		TMEM187	NRCAM		SORCS2	ZNF658B
U2SURP	INHBB												IFIT1	DUSP4						PPFIBP2		MAP7D2	SMG7		KIF13B	TMEM9B-AS1
DGKH	MTERF4												OAS1	GUCY1A2						ENC1		GSTA4	ESPNP		PISD	BTG3
CENPC	KRT7													NUPR1								FRMD6	CYBA		TIPARP-AS1	CNTNAP1
NEIL3	SLC16A14													OAS2								MFSD6	CHRM3		CCNO	CCR1
ALG8	C12orf76													P2RY6								CMC4	SPRYD7		DPY19L2P3	NOLC1
CD320	PALM3													PARP10								LOC101928045	CHRNA7		LOC105374985	LRP12
PKIB	TRIB2													PSMB9								LUM	GOLGA6L17P		MLF1-DT	PITPNM3
AASDH	TFAP2A													PTGES								AKR1C2	LRRK2		LOC105370203	NR2E3
FKBPL	MB													S100A8								FAHD2B	LOC112268024		PRR15	LOC100288162
ETNK2	ADIPOR2													SAMD9								NPAS3	LOC107987250		COL6A4P1	CLIP2
HSP90B1	TRPV4													SHISA2								C3orf52	PRKCG		ENTPD3-AS1	RAB6B
GBAP1	ABLIM1													SULF1								RPL18A	TNNC2		CMC4	STING1
CCNT1	KRT80													SYNPO2								ATP6V1FNB	LOC105372919		COBL	SLC30A3
PYCR1	SIPA1													HERC5								STAT4	ZBTB41		FBXL19-AS1	TEX14
SLC16A1	PCTP													GPNMB								STX17-DT	MYLK3		C9orf152	NRP1
ATAD5	ENC1													PIK3C2G								RPL32	FAM133CP		TRNN	MIR4697HG
NME1	PXYLP1													CCL5								HSFX3	ZNF833P		TRNC	PKD1P6-NPIPP1
GART	EFEMP1													GDF15								WIPF1	C2CD2		SLMO2-ATP5E	CPEB1
ANKRD36B	ZSCAN18													IFI44								SIX1	PCGF3-AS1		TANGO2	PROCA1
GPR68	RAB11B-AS1													GOLM1								IL20RA	TRUB1		LOC102724081	RASGRP2
STK32C	ABCC5													ATP8A2								RIBC2	LOC286437		ACSS1	FSCN2
CTSD	WNT5A													CLIP4								ETV4	LINGO3		CSRNP1	SNTA1
HAUS1	APOLD1													MMP16								ACVR2B-AS1	SLIT1			OAS2
IGF1R	PLEKHF2													APOD								SLC16A13	ARID3C			LOC107984948
CHRNA5	RALB													BST2								MTCP1	TRIL			MSL1
CAP2	CSRNP1													IFI27								EEF1AKMT4-ECE2	BRIP1			ORC1
SLC1A4	USP2													IFIT1								TSKU	LOC105371709			REPIN1
ACAD9	SIK1													OAS1								RASGEF1B	LOC100130357			CA5B
ATP13A2	MISP																					CNIH1	TRMT9B			PTPN12
OLFML3	BMF																					MAMDC2	CES3			AP3B2
CMSS1	CGN																					PIERCE2	IDH2-DT			LOC105375784
CALHM2	INPP5J																					NUDT6	RAB30			CATSPERD
ARMCX3	N4BP3																					LINC01588	CCDC117			NPIPA1
MITF	CYP1A1																					CXXC4	FGF18			ACTR5
BDP1	EPN3																					LRCH1	AFG1L			GDF1
LOC644656	OAS1																					PABPC1	C6orf163			PIAS4
FBLN7	ID3																					LINC02482	TEC			CNTFR
FAM216A	SHISA2																					SLC6A14	EID1			FBXO27
RPN2	RAP1GAP																					RPL12	C8orf48			DTL
NECAB2	RIPK4																					LINC00886	TRAF1			PCDH9
C1R	DLX2																					H3C14	EDRF1			NDRG4
MIS18BP1	IL18																					ANKRD22	MIR4657			GADD45A
E2F6	RND1																					RBFOX3	LOC101929140			PLEKHD1
NUP88	EFNA1																					LOC101928156	LOC643201			HEY2
LINC00886	IRF2BPL																					LGMN	LOC100289561			GTF2F1
MASTL	SMIM5																					HOXA3	RAG1			LOC107984128
C1QTNF6	CMTM8																					GJB2	ZNF829			RGS17
ND6	FA2H																					PTGS1	ZNF154			ADA
MTMR7	ID1																					HOXA5	TPM1-AS			SNX29P2
PDE3B	EDN2																					OAF	UCKL1-AS1			ZBED3-AS1
ARMCX2	CYP4B1																					C1orf210	DCAF8-DT			VAV1
NFXL1	ATP8A2																					MRRF	SPAG17			ESPN
FMN1	FAM43A																					GLS2	INTS4P2			RBPMS2
DKFZP586I1420	HES1																					MACROH2A2	ADAM32			DRP2
CAMSAP2	TRIL																					PPP1R14D	MET			LOC101060179
PKMYT1	FFAR2																					NIM1K	SEMA3D			FOXN1
SLC22A5	TUFT1																					LACTB2	GVQW3			DPF1
SHMT2	HEY1																					ANKRD36C	MIR570			ZBED1
IFNAR2																						UBL4A	LNX2			RAD51
SQLE																						SNORA70	HCG15			PTPRG-AS1
MANF																						PRRG1	CYB5D1			ABCC6P2
PLCE1																						QRFP	B3GNT7			IRF9
E2F8																						PPP1R14B-AS1	ANK1			LOC100996437
QSER1																						CBX3	LINC00865			GAS2L1
TSPAN6																						LACTB2-AS1	PKD2L1			KIF7
SLC7A11																						ZBTB7C	NCKAP5L			LOC105371692
MAP3K1																						ABCF1-DT	TPM1			LMCD1
KCNK2																						PPP1R2B	ATF5			ADORA2A
ASB13																						TNFRSF19	UNC5A			RGS2
VEPH1																						VILL	ANKRD6			LINC02361
SPC25																						TMPRSS4	CD160			APOL1
BRIP1																						CGREF1	PREX1			LOC102723814
PSMC3IP																						RPL30	GLDC			PTK7
SLC7A1																						MAGED4	TLCD2			SYNM
ULBP1																						H3C15	ZNF605			VASH2
IRX2																						LAMTOR5-AS1	NPR3			BACH2
VKORC1																						DUXAP10	BAG3			CEBPA-DT
MSH6																						RPL7A	FSTL3			FAM156B
CTPS1																						RNASE4	SLCO5A1			DOC2A
ESCO2																						GPR87	ZNF532			TMEM38A
XXYLT1																						LRRC75A	RGS17			CCDC27
AMMECR1																						ZNF358	KRTAP5-1			ITGB1BP2
																						LOC105374986	THBS2			PCNT
																						RPL24	VWCE			DAPP1
																						COL12A1	LOC107987098			PALM3
																						ZNF750	LOC105378980			L1CAM
																						SLC25A45	ABCC9			COL9A3
																						ZNF559	LOC341056			LOC101929614
																						C14orf93	WHAMMP1			PAQR4
																						TENM4	MANEA			HGFAC
																						RPL3	ZNF233			GPNMB
																						ALOX5	ZNF101			LOC107985728
																						ASB13	DMD			LOC100134368
																						RACK1	SCN5A			NRCAM
																						KRT23	ZNF816			POGK
																						LOC107987095	AMPH			PTK6
																						BHLHE41	KCTD7			GAREM2
																						RGCC	CATSPERD			ZNF773
																						SLC22A4	FREM2			GYG2
																						WWP1-AS1	ZNF304			CDH13-AS2
																						PKHD1	XKR7			LOC105371824
																						TNFRSF11A	ANXA6			CPT1C
																						PTPRS	ZNF568			F12
																						FAM3A	LZTS3			MAP7D3
																						FAHD2A	ANKRD42			CNIH2
																						LOC105375259	ID4			ZNF845
																						TAF12-DT	UBL3			RCOR2
																						SSC5D	ZNF230-DT			CGA
																						NOX1	PIK3AP1			IRAK2
																						SLC29A3	TMEM168			EP300-AS1
																						RPL7	CEP19			ZNF786
																						SCARNA13	RBBP5			CADM4
																						SNORD89	KLF8			HIP1
																						CASP14	STAG3L5P			BAG3
																						QRICH2	CEP104			MKX
																						SERPINB1	PRX			UFSP1
																						ZNF365	FHIP2A			INAVA
																						C1QTNF12	KLHL11			PALM
																						ZMAT4	LOC105373835			ARTN
																						ANG	SPOPL-DT			KIAA0408
																						B4GALT1	ARHGEF17			NME4
																						C12orf57	FAM131B			COL23A1
																						KLHL41	MIR99AHG			ZBTB8A
																						SFR1	NAP1L3			CDKN2B-AS1
																						TIPARP-AS1	CHST14			CEP170P1
																						SOX9	AMIGO3			CCDC9B
																						C4orf36	NFIB			EPN3
																						MT1X	LPIN1			IL17RD
																						MDH1	CFAP46			SPTBN2
																						RPS3A	CCDC158			FOSL1
																						LAMB3	PVRIG2P			NCF2
																						SLC41A3	EPB41L2			ARHGEF17-AS1
																						COX7B	LPAR5			SORD
																						LAGE3	HSPA1B			SLC4A7
																						BRME1	RASSF7			SMKR1
																						IMPG2	ZBTB21			ROR2
																						LOC107984659	RFESD			PARP3
																						FEZ1	FAIM2			FAT2
																						RPL22L1	UBE2Q2P2			VKORC1L1
																						OAS1	LOC107984567			MVB12B
																						HHAT	STAG3L5P-PVRIG2P-PILRB			ST8SIA4
																						TMPRSS2	PROZ			CNGA1
																						SIX4	PER1			PRIMA1
																						FOXD4L1	DDHD2			WNT6
																						SMIM5	OCRL			UGT1A9
																						C1orf116	ARHGEF17-AS1			TMEM52
																						KLF9	NBPF12			SERPINH1
																						BDKRB2	LOC100630923			DDX60
																						ATP2C2	INTS6L			MNX1
																						GSTZ1	PRMT2			IL15RA
																						CAMK1D	MEGF6			ATP11C
																						C1QTNF6	DENND2C			SNORD76
																						OXA1L	LOC112267938			KCNS3
																						RPL37	RHOBTB3			H2BC20P
																						RASSF4	LINC00365			THOP1
																						CRYL1	RBM12B-AS1			KCNJ4
																						DRAIC	RPL23AP64			LOC107985729
																						DIPK1B	WHAMMP4			FAM72D
																						HCAR2	LMNTD2-AS1			CDH13
																						NIPSNAP2	LSG1			TMEM254-AS1
																						REM2	SH3D21			NPIPA8
																						ACKR2	ZASP			JPH3
																						PLEKHA5	POTEI			VASH1
																						CYP4X1	LIX1L			CES3
																						ZDHHC12-DT	TDRD5			PAQR7
																						B4GALT1-AS1	SYT15			LARP6
																						NR2F1	SYT15B			CRABP1
																						CEP83-DT	ZNF784			STUM
																						SIGLEC15	SCIN			TFPI
																						IKBIP	CTSZ			GNAZ
																						TSPAN2	POFUT2			DIRAS1
																						ENTPD3-AS1	SYDE2			BMERB1
																						CALML5	SNX18			CDH3
																						LOC105378268	LOC151760			LOC112267951
																						OTULINL	ZCWPW1			IL6R
																						FAM83E	MSRB3			PLEKHG5
																						LOC102723665	RBM27			TTLL12
																						TCEA2	ARSK			NUMBL
																						IFNGR1	PCDHAC2			ADAM19
																						FAHD2CP	CLTCL1			POM121C
																						A2M	SLC17A7			C1orf220
																						TMEM253	WASH5P			OASL
																						SLC13A3	REV3L			FBXO2
																						SLC44A4	CDR2L			APOBEC3C
																						SDK1	PCDH9			HEATR5A-DT
																						TMSB4X	ZNF449			CACNA1B
																						SELL	PLEKHN1			HCN4
																						CLCF1	ZNF234			KCNQ4
																						PYGL	TDRD12			UBE2L6
																						IGFBP2	HERC2P2			LOC100419583
																						RHD	PKIA			LOC105369890
																						SAP30-DT	FRG1DP			SHFL
																						GABARAPL2	PCYT1A			CHAF1A
																						LINC00847	CD101			THRA
																						PRPH	SEPTIN11			SPINK4
																						DCDC1	PLEKHG4B			CDC42EP2
																						ABTB1	CAVIN1			DDX11L16
																						RPS20	ADAMTSL4			PDZK1P1
																						ADGRD1	ZNF235			SOCS2
																						WFDC21P	PAXBP1-AS1			LRG1
																						S100P	GSTM1			LOC101929691
																						CACFD1	C2orf88			FHL3
																						SNORA103	RFTN2			SHISA2
																						MYO16	RGS9BP			NFIX
																						DEPP1	PARP3			CA5BP1-CA5B
																						PYGM	SYNPO			ZNF777
																						GRAMD1B	ZNF281			EIF2AK4
																						LOC102723983	EYS			ADRA2B
																						LOC107985944	ABCC6P2			FLNA
																						PTGR3	IL7			SHC4
																						FAM162A	NRP1			TGIF2
																						WNT5A	CPLX1			EDIL3
																						CREG2	MCPH1-AS1			HMOX1
																						TACR2	FLRT1			TRIP6
																						SYT17	KRTAP5-AS1			LCN2
																						FBXO8	GPM6B			MTSS2
																						ADAMTS9	GP6-AS1			ITGA2B
																						KANSL1-AS1	ZFP14			LOC105373585
																						MAP3K8	ZDHHC8BP			LINC02043
																						GPAT2	DLEU7			TPM3P9
																						CEACAM5	LOC105377449			COL5A1
																						INSR	G3BP1			UHRF1
																						CCNB1IP1	HCFC2			UGT1A6
																						ZNF19	LMNTD2			TRIM71
																						AKR1E2	SPIN4			UBA7
																						C1QL3	AASS			CARMIL2
																						FXYD3	NCALD			LOC105373975
																						LINC00853	KCNC1			MX1
																						HS6ST2	TMEM47			G6PD
																						PRR15	ZNF888			RELB
																						IKZF3	SLC51A			TPST2
																						CBX3P2	MFSD4B			RASL10B
																						HES1	LOC102724883			FUT5
																						C3orf20	DOCK3			LOC101927793
																						TMC5	ADGRG6			MLKL
																						GCNT1	DEFB126			USP41
																						S100A4	SCUBE2			NOS3
																						ITPRIPL2	CA2			PTPRK-AS1
																						TNXA	ZNF181			CAP2
																						CCDC28A	ACHE			FAM161A
																						ANKRD35	MLANA			CXXC4
																						KCNIP2	CCDC81			SH2D5
																						POC1B-AS1	LOC105377294			LOC105371409
																						GDPD2	EFNB2			FAM225A
																						RNF224	LOC105373062			ITPKA
																						NDST3	TFAP2A-AS2			TNFAIP3
																						MUC20	LOC112268109			MIR762HG
																						PDLIM1	INHBB			B4GALNT1
																						PEX11G	LINC00472			FAM225B
																						EIF4A2	LOC105373989			DLGAP3
																						GDPD3	FGFR2			COL16A1
																						YPEL5	GRIK1			NYAP1
																						GMPR2	ERVMER34-1			PDXP-DT
																						HLA-DQB1				PDE4C
																						OR7E37P				SEMA6A
																						LOC101928055				SAMD11
																						BNIPL				LSM14B
																						SDR42E1				FZD2
																						VWDE				EIF2AK2
																						PRRT3				TAP1
																						SLC2A10				ZNF74
																						CEACAM6				PROCR
																						MACROD1				PGBD5
																						CSTA				NGEF
																						FOXO1				LOC107986528
																						DGLUCY				MST1
																						LINC01843				NUSAP1
																						VAMP5				SBK1
																						LOC101929846				LOC102724852
																						PDE9A				SNHG31
																						TSPAN1				TET2
																						SLC37A2				PSTPIP2
																						LRRIQ4				LOC107984247
																						MCF2L2				IFIT2
																						CSGALNACT1				RNF223
																						PPP1R3E				B3GNT8
																						ABCA4				SPSB4
																						ACP6				LINC03014
																						LOC105371499				SRP14-DT
																						KAT2B				JDP2-AS1
																						HLA-DRB1				DHX58
																						KCNN2				PLA2G3
																						ATOH8				NALF2
																						CYB5R2				S100A9
																						SH3GL3				TPM2
																						PLXNA2				TUB
																						LINC00910				SLC7A8
																						TCP11L2				GLIPR2
																						KRT20				FHL1
																						MPIG6B				AJM1
																						HLA-DRB5				SPRED1
																						HAUS4				JPH1
																						LOC101927863				GFRA1
																						DHRS3				LOC107984871
																						LOC105374985				MYRIP
																						RORA				RNF165
																						NUDT7				RIMS4
																						MAOA				RAB5C-AS1
																						LINC02021				SGPP2
																						FBXO32				KRTAP5-2
																						PLLP				AMT
																						IGFL1				KCNIP3
																						ELF3				FCGRT
																						SEMA5A				C1QL4
																						SGCG				LIF
																						KRT81				CORO6
																						VTN				RND2
																						MAB21L4				HTR6
																						CAMK2N1				SWINGN
																										SLITRK6
																										CALD1
																										RHBDF2
																										LINC03044
																										IGSF9
																										RAB3IL1
																										GBP3
																										SYT8
																										FMNL2
																										VGF
																										IFIT3
																										SH2B2
																										ENHO
																										PSMB9
																										CCL5
																										HRCT1
																										HCP5
																										SLC25A10
																										SLC9A3-AS1
																										LOC105378539
																										KTN1-AS1
																										HTR1D
																										LOC101927401
																										PAK6
																										THBD
																										LOC284600
																										ZNF358
																										IGSF5
																										SULF1
																										LOC100129697
																										CYTOR
																										SHANK3
																										CHD5
																										PATL2
																										EEF1A2
																										KYNU
																										CCDC33
																										PLXDC2
																										LYL1
																										CDSN
																										LOC102724943
																										PSMB8
																										CR2
																										CLDN1
																										IL27RA
																										PDE4A
																										ASB9
																										TMEM47
																										ZNF154
																										LOC105369209
																										CFB
																										PLEKHO1
																										KRTAP5-AS1
																										PREX1
																										THPO
																										PARP10
																										IGFBP6
																										NMU
																										HSPA12A
																										IDS
																										ANKRD30B
																										NES
																										PTGER2
																										BFSP2
																										TRPV3
																										RND1
																										AFAP1L2
																										NOTCH3
																										CSF1
																										TENT5B
																										KCNK15
																										BATF2
																										PLS3
																										BUB1B-PAK6
																										SPATA22
																										HSD3B7
																										PSMB8-AS1
																										JAKMIP3
																										NTSR1
																										LOC107986529
																										KCNH2
																										CAVIN1
																										DOCK10
																										TNNI2
																										LINC00365
																										TNS2-AS1
																										ITGAM
																										GBP1
																										FERMT1
																										PDIA2
																										CBX2
																										RASGRP1
																										SPART
																										PALLD
																										SERPINA3
																										DBN1
																										MTCL1
																										RSAD2
																										IFI30
																										HHEX
																										ADCY7
																										KLHDC7B
																										KREMEN2
																										MX2
																										HSPA6
																										S100A8
																										PPP1R18
																										SYT13
																										PANX2
																										SUSD3
																										CD22
																										ARHGEF19
																										KRT16
																										FBXO17
																										FSCN1
																										LRFN4
																										EVPLL
																										KRT17
																										HSPA7
