## Supplementary Table4 for "EstroGene2.0: A multi-omic database of response to estrogens, ER-modulators, and resistance to endocrine therapies in breast cancer"

### Sheet: Sheet1
CAMA1 specific ER interacters	CAMA1 unique up-regulated genes regulator	CAMA1 unique down-regulated genes regulator
RNPS1	E2F4	NR2F1
GCN1	E2F1	GABPA
DDX20	TFDP1	SPI1
XPO1	HDAC2	MAX
APOC3	RBL2	TFAP2C
UEVLD	RNF2	NR1H3
SUPT6H	RB1	TAF1
PKMYT1	E2F6	TFAP2A
G6PD	KDM2B	RAD21
AHCYL2	HDAC1	BCL11A
UBR4	E2F7	RFX1
XPR1	MYBL2	ESR1
DIS3	AFF4	CTCF
SUPT5H	FOXM1	KDM5B
SLC9A3R1	SAP30	NR2F6
FOXA1	ING2	SMC1A
CASC3	ESR1	NR2F2
WASHC4	NELFA	FOXA1
ERBIN	XRN2	HIF1A
VSX2	WDR5	EGR3
RBM28	MBD2	TERC
SLC4A5	H2AFZ	CTCFL
KRT6B	SPI1	STAG1
ATXN2	ASXL1	ATF1
MT-CO2	EMX1	NR2C2
PAK4	SUMO2	RUNX1
ORC5	POLR2B	ZBTB7A
KHDC4	ZNF202	MYC
RESF1	MED1	ERG
EMD	MYC	ZNF467
ANXA1	CDK9	MXI1
DLD	OGT	HDAC4
KIF1C	CDK7	TFAP4
FTO	KDM5B	GLIS1
TLE3	APOBEC3B	WT1
OLFML3	NRF1	ELF1
VIM	BRD4	ZNF143
CNN3	GTF2B	PR
SORD	LEO1	EGR2
S100P	SUPT5H	POLR2AphosphoS5
PITPNB	RUNX1T1	MAZ
TP53BP2	JMJD6	KLF9
	NELFE	SMC3
	MAX	GATA3
	TBP	SP1
	AGO1	HNF4G
	REST	ZBTB2
	TAF1	SP4
	KDM4A	CREB1
	DCP1A	KLF11
	FOXP1	VDR
	KAT7	ZBTB26
	TCF7L2	HDAC2
	ZMYND8	CHD1
	CDK6	SIN3A
	NFYB	POLR3D
	TTF2	H2AFZ
	SIN3A	KMT2A
	RBBP5	KLF1
	ZBTB26	GABP
	EZH2	T
	TFAP2A	ZNF83
	SP1	BRD4
	RBPJ	SP2
	CPSF3L	ETV4
	HBP1	FOS
	YY1	TCF7
	PAF1	SMAD3
	ZBTB8A	TRIM24
	KLF11	HNF4A
	AR	IRF1
	CBFB	MED1
	NFYA	KLF15
	BRD1	TRIM22
	KMT2A	ZNF600
	PHF8	SMARCA4
	EGR3	DAXX
	RELA	ZNF335
	MXI1	DNMT1
	ELF1	PPARG
	RUNX1	SP3
	KDM4C	NFIA
	KDM5C	BRDU
	HSF1	JMJD6
	GATA1	KLF5
	E2F3	GATA1
	FLI1	FLI1
	TFAP2C	ZFP2
	MAZ	NR1H2
	TFAP4	TET2
	E2F5	AEBP2
	CREBBP	FAIRE
	L3MBTL2	RARA
	CBX1	CREB3L4
	USF2	YY1
	RCOR1	SOX9
	NR2F2	EGR1
	ERG	HIC1
	FOXO3	HEY1
	PAX5	SRF
	USF1	IKZF1
	TAF3	RXRA
	CCNT2	HEXIM1
	ZBTB14	E2F6
	TCF7L1	REST
	POLR3D	ZBTB11
	STAT1	NOTCH1
	EGR1	ZNF274
	BRD2	ZNF92
	ZNF143	STAT5B
	GATA3	EHF
	HMGN3	ZNF341
	RAG2	ZBTB17
	CBX3	SCML2
	IRF1	CREM
	UBTF	MBD2
	SMARCB1	MEN1
	TGIF2	ETS1
	BCL6	ZBTB33
	RARA	DPF2
	ZBTB7A	CDK9
	TRIM24	552-SKD
	MECP2	E2F1
	BRD3	LEF1
	CTCF	REPIN1
	BRPF3	SAP30
	GATAD2B	CLOCK
	KLF9	CNOT3
	ZNF770	HDAC1
	KDM6B	EBF3
	ZFP64	PARP1
	HOXA4	SMARCE1
	CHD2	KDM4A
	SP2	ZBTB7B
	HIF1A	WDR5
	NFKB1	KDM2B
	CHD8	ZNF101
	CBX8	HOXA6
	NOTCH1	RUNX1T1
	HEY1	MLLT1
	BPTF	KLF16
	STAT2	E2F7
	MYB	AR
	SNAI2	RFX5
	POU2F2	ETV7
	JARID2	SMAD1
	AFF1	ZNF121
	GLI2	TEAD2
	LIN9	ELF3
	NEUROD1	ZNF623
	POLR2AphosphoS5	RPE
	HEXIM1	XRN2
	CREB1	MITF
	FOXK1	ZBTB16
	TCF12	SUZ12
	JUND	JUN
	TET2	PBX2
	ZNF282	TARDBP
	EGR2	IKZF2
	RUNX2	JUND
	CNOT3	KDM1A
	TET3	MECOM
	STAG1	HDGF
	SETDB1	NELFE
	NIPBL	NFYA
	NKRF	ZNF687
	OTX2	IRF5
	CEBPB	ZBTB48
	T	STAT3
	JUN	ZBTB6
	GREB1	NFIC
	POLR2M	PRKDC
	ETS1	CTBP2
	CHD1	HOXD11
	NR3C1	BATF
	RAD21	GATA2
	5HMC	MEF2C
	NFE2	ZBTB42
	SMARCA4	CREBBP
	ZEB1	RAG2
	SRF	TCF7L2
	598-SKD	ZNF423
	FOXA1	RBBP5
	CTCFL	ZNF362
	SMC1A	BRD3
	SETD1A	FOSL2
	KLF1	CEBPA
	TP53	KRAB
	THAP1	CREB3
	ZBTB48	IL1B
	TAF7	KAT2B
	TRIM25	MBD3
	MITF	ZNF264
	SP4	ATF3
	TERC	TRAF7
	SMAD4	NFE2
	MAF	MBD1_isoform1
	GLIS1	ZNF692
	ZBTB17	5MC
	PR	ZNF257
	IKZF2	MED12
	SP3	ZNF346
	PRDM11	JDP2
	GRHL3	NRF1
	GABPA	ZNF554
	KMT2D	RELA
	TRIM28	ZNF589
	RFX5	ZEB2
	SMC3	TBP
	TRRAP	ETV1
	ATF1	NIPBL
	ZNF341	CHD2
	RPE	TCF7L1
	PML	ZNF770
	HCFC1	TP53
	SOX9	HOXA4
	PHF2	MZF1
	FOXP2	TRIM28
	KLF5	MTA2
	BHLHE40	BRD2
	MBD3	STAT2
	MED12	E2F8
	KLF15	STAT5A
	ERCC6	GRHL2
	PARP1	BRD9
	LMO1	ZXDC
	E2F2	HES1
	GTF2F1	ELF5
	FOSL2	CBFB
	CDK8	HMGN1
	GATA2	TEAD4
	ZFX	ZNF548
	TBL1X	BARX2
	GLIS2	TERF2
	GATAD1	NFYB
	INTS3	BHLHE40
	ZNF384	MAF
	CBX5	MTA3
	CTBP2	E2F2
	SRC	ZNF366
	TAL1	TCF12
	CHRM2	KDM5C
	ZXDB	KLF10
	NPAT	SOX2
	PSMA7	PHF8
	NCAPG	ZNF750
	CEBPA	RCOR1
	RXRA	FOXP1
	BRCA1	RFX2
	KAT2B	BRCA1
	CEBPD	E2F4
	ZC3H8	JMJD1C
	FOS	598-SKD
	ATF3	KLF4
	RBL1	E2F3
	GTF2I	SPIB
	OLFM2	CDK7
	TP63	USF1
	CCDC101	AFF4
	TCF4	RBPJ
	ELL2	YAP1
	ATF2	TBL1XR1
	ZNF335	KLF8
	MYNN	SIRT3
	NFKB2	UBP1
	MYH11	FOXO1
	IRF4	CREBL2
	CREM	FOXP2
	NKX2-1	NFATC4
	CTBP1	FOXP3
	SMAD3	IRF8
	C17orf49	PAX2
	EED	HES2
	HMGN1	HSF2
	ZNF692	NR2E3
	ZNF584	IRX5
	SIX1	IRX2
	ZNF610	NR3C1
	ZBTB11	BHLHE41
	SREBF1	HIC2
	DLX1	NKX3-1
	ZNF534	EBNA3A
	ZNF182	GATA6
	DAXX	ZSCAN22
	STAT3	ZNF407
	SUMO1	FOXA2
	ZBTB33	GTF2I
	HOXA6	STAT5
	BARX1	LMO2
	PRDM10	DLX1
	TAFII	ZNF2
	EBF1	ZFP64
	STAT5A	ZNF654
	KDM1A	ELK1
	MYF5	CDX2
	GATA4	BCLAF1
	H2AFX	SUMO1
	ZSCAN16	HSF1
	UHRF2	TEAD1
	ORC2	PBX1
	BCL3	TIAM1
	FEZF1	5HMC
	HNF4A	SIX2
	PROX1	STAT1
	MBD1_isoform2	GLI2
	MBTD1	FOXK2
	RFX1	MYB
	CAMTA2	ASCL1
	ZFP2	OGT
	KAT5	ZNF263
	ZSCAN22	HOXC13
	FOSL1	CBX8
	NR2F1	CCND2
	RBP2	PAX5
	PITX3	ZMYM3
	ESRRA	CEBPB
	NCAPG2	NKX2-1
	EGLN2	C17orf49
	STAT5B	ASXL1
	MAFK	RBAK
	PYGO2	TRIM25
	C11orf30	EZH2
	REPIN1	KAT8
	FOXH1	IRF4
	NANOG	ZNF84
	HECTD1	CUX1
	BTAF1	TRRAP
	PATZ1	NKX2-2
	PRDM12	RUNX2
	IKZF1	PMEL
	JUNB	CAMTA2
	SMAD2	ZNF547
	MYOD1	GLIS2
	RUNX3	ARNT
	KDM3A	GATA4
	KDM4B	HIVEP3
	ZFP42	BCL11B
	HNF1A	ADNP
	XBP1	JUNB
	FAIRE	TAL1
	MNT	RARG
	ZNF519	ETS2
	ZNF257	KLF6
	SOX2	ZBTB4
	MEF2A	SMC4
	LARP7	KCMF1
	SUZ12	ELF2
	LDB1	CD74
	ZNF18	MEF2B
	HOXA1	MAFK
	SMAD2/3	PATZ1
	BACH2	PRPF4
	ZNF674	CDK8
	KDM5A	USF2
	SNRNP70	CBFA2T2
	IRF3	BCAT1
	STAT4	HDAC8
	VDR	OTX2
	ZNF263	BARX1
	ING5	NBN
	LMO2	CD34
	MEF2D	ZSCAN29
	CEBPG	HNF1A
	YBX1	FOXD2
	CUX1	SP7
	RELB	DRAP1
	PPARG	L3MBTL2
	BACH1	RNF2
	RARG	CDK2
	IRAK1	RELB
	HEYL	MNT
	MEIS3	BCL6
	EZH1	PHF20
	NONO	SIX5
	TEAD4	GREB1
	NFRKB	XRCC4
	EBNA3	NCOR1
	NFIC	NFATC1
	NFYC	OVOL3
	FUS	SREBF1
	ZNF284	ZNF740
	ZSCAN2	ZNF281
	POU5F1	FOXQ1
	ATRX	TBX21
	HES1	SCRT1
	LANA	TFAM
	KLF12	ZBTB1
	JMJD1C	KMT2B
	GMEB2	ZNF394
	ZNF287	PRDM10
	SRSF3	FOXK1
	ZNF449	VEZF1
	DDX5	NFKB2
	MRE11A	ZXDB
	ZNF639	DEAF1
	ZNF26	ZNF701
	PRAME	HBP1
	BMI1	BCL3
	NFE2L2	TCF4
	BRDU	CDK12
	KLF8	ZSCAN20
	ILK	CHRM2
	PPARGC1A	RBCK1
	FOXD2	FOXM1
	CD34	ZBTB8A
	NFAT5	REL
	MTA2	CBX1
	BCLAF1	RB1
	L3MBTL4	ZBTB40
	ZSCAN5A	SUMO2
	ZNF35	ZNF639
	ZNF101	HOXC9
	ZNF680	FEZF1
	ARID3A	RAC3
	ZNF189	SMARCC1
	MLLT1	NEUROG2
	POLR3A	RBL2
	RAC3	TSC22D4
	YAP1	FOXO3
	IL1RN	CCNT2
	KLF16	SNAI2
	SNAPC2	ZFP69B
	ZNF324	ZZZ3
	TOP2B	NFIL3
	HES2	ESRRA
	TEAD1	ARNT2
	RYBP	ZNF76
	HINFP	H3F3A
	ZFHX3	ZNF610
	LMTK3	DPF1
	OSR2	ZMYND8
	PIAS1	UBTF
	PCGF2	BRPF3
	HOXB6	DROSHA
	ZNF571	ZNF382
	SMARCC1	ZEB1
	GTF2E2	LYL1
	ZNF138	ELK3
	ZNF597	KDM5A
	ZSCAN20	ZNF641
	5MC	CSDE1
	MBD1_isoform1	ELL2
	ATF4	FOSL1
	ELK1	ZNF574
	POLR3G	NPAT
	ZNF800	BANF1
	FOXA2	CBX3
	ZNF480	PRDM14
	TSC22D4	C17orf96
	CD59	MEF2A
	TAT	ZNF534
	AGO2	ZNF217
	ZNF264	POU2F2
	ZNF654	ZNF239
	ZKSCAN1	NCOA1
	SFPQ	ZNF664
	ASCL1	SNAI1
	KAT2A	DDX20
	SPIB	ZFP42
	BCAT1	NR5A2
	SND1	C10orf12
	PRPF4	OSR2
	BATF	ZNF75A
	ICE1	ELK4
	CSDE1	ETV5
	GABP	ZNF24
	LEF1	ZNF419
	GRP20	PML
	MEF2B	NANOG
	EP400	IRF3
	TBX21	TTF1
	ZMIZ1	EBF1
	LMNA	RAD51
	BCOR	ZNF501
	KRAB	ZNF398
	ZNF207	CTBP1
	ZNF8	SUPT5H
	HMBOX1	HOXA5
	RXRG	ZNF282
	MBOAT4	CCDC101
	ZNF707	NKRF
	ZBTB42	KLF7
	ICE2	ICE1
	ZNF695	SIX1
	FOXO1	BCOR
	EGFA-T1	ESCO2
	ZKSCAN2	NFKB1
	EWSR1	SRC
	GTF3C1	PRDM1
	IRF2	PKNOX1
	DICER1	ASH2L
	DUX4	SMAD4
	PRKDC	DYRK1A
	GCSAM	KLF12
	BRF2	ZSCAN2
	TEAD1 | TEAD4	DUX4
	ZNF664	ERF
	FOXK2	NFE2L2
	HDAC6	SPDEF
	C17orf96	ZNF280D
	NBN	HINFP
	ZNF564	ZNF12
	PHF20	EGLN2
	BARX2	FUS
	H3F3A	ATF2
	THAP11	HLF
	SNAPC4	INO80
	POU3F2	MYOD1
	BRF1	GTF2E2
	SP7	ZNF18
	None	ZNF197
	ZNF362	SETDB1
	ZNF488	CBX5
	ZNF766	SCRT2
	TERT	ZNF518A
	ZNF33A	NEUROD1
	ZNF248	TOP1
	MTA3	PAF1
	SIX5	SNRNP70
	ZNF30	MBD1_isoform2
	BDP1	CALU
	MAPK1	ZNF324
	ZTA	RXRG
	GLI4	NFYC
	ZNF354C	HOXB13
	ZNF596	ERCC6
	NKX2-5	GMEB2
	TRAF7	MECP2
	PDX1	CEBPG
	NR5A2	GATAD2B
	BCL11B	HIRA
	POU2F1
	GTF2A2
	KDM1B
	MCM3
	MEF2C
	NCOR1
	ARNTL
	VEZF1
	SIX2
	ZNF281
	ZNF17
	HOXC6
	ZNF592
	SMARCA5
	ZNF792
	MYOG
	SMAD1
	ZNF76
	ZNF644
	MYCN
	PRDM1
	MCM7
	ZNF595
	SMARCC2
	ZNF334
	HOXA5
	AEBP2
	ZNF214
	CBX2
	EGFR
	IRF5
	FOXP3
	ZNF454
	DDX20
	ZNF83
	EOMES
	ATF7
	FOXQ1
	GATA6
	ZNF25
	ADNP
	552-SKD
	MBD3L2
	ZNF350
	ZNF740
	NR2C2
	ZNF433
	ZNF84
	SOX15
	NCOA1
	LYL1
	SNAI1
	ZNF292
	DROSHA
	GLI1
	HOXC11
	ESCO2
	RLF
	STAT6
	NUP98
	PTTG1
	SREBF2
	ZNF169
	NCOR2
	SVIL
	IL1B
	NR4A1
	ZNF22
	ZZZ3
	NR1H2
	GLI3
	ZNF570
	ZNF266
	POLR2H
	MEIS1
	ZBTB4
	ZNF581
	MLLT3
	HKR1
	PCGF1
	ZNF619
	SCML2
	ZSCAN5B
	ZNF329
	LMX1B
	RAG1
	HOXC13
	FOXG1
	CLOCK
	ZNF554
	HLTF
	HHEX
	ETV4
	PMEL
	HNF1B
	ZNF880
	GFI1B
	ZMYM3
	KLF7
	ZNF714
	OVOL2
	RBBP4
	ZNF527
	ZNF197
	ZNF121
	DLX2
	ZNF681
	ELF5
	ZNF280D
	DMRT1
	EPAS1
	DKK1
	ZNF549
	LMNB1
	PAX8
	CIC
	HOXC9
	ZNF492
	HIVEP1
	NKX2-2
	CDK12
	BARHL1
	EHF
	CENPT
	PPARD
	HIST1H1B
	DNMT1
	CENPC
	PCGF6
	CIITA
	CDX2
	ZNF81
	TFAM
	GMEB1
	RFX2
	EBF3
	TALE
	GTF3C2
	XRCC4
	ZNF74
	GRHL2
	CREB3L2
	ZMYND11
	MCM5
	DYRK1A
	LOXL1
	ZNF136
	ZNF48
	GLYR1
	LRWD1
	ZBTB2
	ZNF419
	C10orf12
	ZNF430
	HNRNPLL
	SOX4
	ZNF582
	HAND1
	ZNF394
	ZBTB12
	SF1
	HOXD11
	ZFAT
	ZNF846
	ZFP82
	PBX1
	ZNF175
	ZNF184
	PTRF
	ZNF45
	HOXB4
	SALL4
	ZNF789
	ARNT
	ZNF557
	HNRNPL
	ZBTB39
	HOXA9
	SFMBT1
	FOXC1
	ETV6
	MEOX2
	DNMT3A
	CDC5L
	FOXF2
	CGGBP1
	PLAG1
	DRAP1
	HOXD1
	MAFF
	WHSC1
	EBNA3A
	ELF4
	NFIB
	RAD51
	PCGF5
	EVX1
	DMRT2
	PCF11
	HOXD9
	ID4
	NFE2L1
	ARNTL2
	BATF3
	ARRB1
	HOXA11
	TOE1
	HOXB1
	F2RL1
	FOXF1
	HOXB7
	CDX1
	TFDP2
	H2AK119ub
	SRPK2
	NCOA3
	HOXD13
	FOXO4
	POLB
	SMC4
	KLF13
	WIZ
	ISL2
	HOXB5
	DDIT3
	HSF2
	BTF3
	HBG1 | HBG2
	MSX2
	FERD3L
	IKZF5
	HOXD4
	SIRT3
	EHMT2
	MYBL1
	HESX1
	MDM2
	SMARCE1
	FOXD3
	OTX1
	CEBPZ
	GZF1
	ATF6
	IRX3
	ADNP2
	ZNF274
	MAP2K1
	MTF1
	NFIL3
	PRDM4
	DNMT3B
	HIVEP3
	SMARCA2
	NEUROG3
	CDKN1B
	ZNF441
	ZBTB18
	ATF5
	WDHD1
	H3F3B
	ZNF236
	FOXR2
	ZNF41
	JDP2
	BCL11A
	UBE2I
	SNAPC5
	ZBTB1
	CTNNB1
	ZNF627
	ZNF157
	ZFP41
	CASZ1
	HNF4G
	SRPK1
	TCFL5
	TBX3
	GTF3A
	PTPN11
	TCF7
	ZNF468
	ZNF302
	KLF6
	ZNF513
	CARM1
	ZNF764
	ZNF791
	POLR3GL
	ZNF671
	ZNF805
	NEUROG2
	ZNF562
	ZEB2
	ARID2
	ZKSCAN3
	HIRA
	STAT5
	KLF3
	RAX2
	ZNF460
	ZNF708
	TERF2
	CCNT1
	ZNF548
	HDGF
	PAX3
	DEK
	FOXJ2
	SUPT20H
	ZNF331
	MXD1
	NFATC1
	NUP98-HOXA9
	ZSCAN23
	ZNF140
	ZNF135
	ZNF701
	DOT1L
	CD74
	KLF4
	SMN1
	ZNF100
	SATB1
	ZNF19
	TFCP2
	ALX4
	PPARA
	PBX3
	ETV1
	EBNA1BP2
	ZNF398
	TERF1
	HOXB8
	CASP8AP2
	RPA2
	NR1I2
	TSHZ1
	KCMF1
	NFE2L3
	HOXB2
	PITX1
	THAP4
	CHD5
	SKI
	MSC
	ZNF391
	ZNF615
	ZNF439
	ZNF567
	ZNF669
	ARID1B
	ZNF502
	SOX10
	ZNF777
	ARID1A
	ASH1L
	LHX3
	COPS2
	ZKSCAN8
	ZNF211
	ZNF706
	ZNF574
	HOXA10
	STAG2
	CCR5
	ZNF366
	ZNF555
	HOXA7
	ELF2
	HIC1
	ZNF684
	MSX1
	HP1BP3
	NR1H3
	ZNF774
	ZNF565
	ZNF90
	DDX11
	MAP1LC3A
	CTRL
	EPO
	CHD4
	ARID3B
	ZNF516
	ZFP1
	ZNF614
	ZNF285
	ZNF550
	TRIM22
	SETX
	CHAMP1
	ZNF799
	ZNF620
	ZNF300
	ZNF235
	TP73
	TLE3
	ZNF705G
	ZNF354B
	TCF21
	ZNF431
	ZNF496
	ZBTB49
	ZNF354A
	ZNF324B
	ZNF529
	ZNF134
	MEN1
	ZNF486
	E2F8
	ZNF223
	ZNF69
	GCG
	WWTR1
	ZNF687
	ZNF528
	ZNF154
	ELF3
	NHLH1
	ZNF442
	NEUROD2
	IRAK4
	ZBTB40
	ZNF181
	NR3C2
	LHX6
	CBX7
	LHX5
	TFE3
	ZNF667
	NR2F6
	ID2
	ZNF34
	SSRP1
	ZNF224
	GPS2
	DBP
	ZNF311
	ZNF737
	ZNF626
	ZNF225
	NKX6-1
	SOX3
	ZNF217
	ARNT2
	ZNF782
	CBX4
	KAT8
	CDK2
	ZNF132
	ZNF879
	ZNF641
	NFATC3
	ZNF16
	ZNF616
	ID3
	RORA
	ZNF589
	ZNF212
	ZNF205
	ZNF165
	HSF4
	ZNF37A
	H3Pan
	7SK
	ZNF837
	ETS2
	ZNF317
	ZBED4
	SMARCA1
	NKX2-8
	MAFB
	LHX4
	ZNF10
	MEIS2
	ZNF540
	BIRA
	ZIM2
	ZNF605
	ZNF12
	ZNF525
	ZNF785
	ETV5
	ZNF410
	ZNF483
	MXD3
	ZNF736
	NR4A2
	PRDM9
	ZSCAN29
	ZNF749
	CHD3
	ZNF75A
	ZNF85
	ZNF816
	ZNF750
	ZFP69B
	USP7
	TOX4
	MIXL1
	HES4
	SPDEF
	RING1
	ZC3H11A
	PAX6
	ZNF552
	ZNF613
	HOXA2
	MYF6
